# DeepVir: A reproducible workflow for large-scale viral dark matter discovery

**DOI:** 10.64898/2026.09.15.751837

**Authors:** Matheus Augusto Calvano Cosentino, Nicolas Fernandez, Marcelo A. Soares, Ahidjo Ayouba, André Felipe Andrade dos Santos, Mirela D’arc

## Abstract

High-throughput sequencing (HTS) has revolutionized virosphere exploration. However, characterizing highly divergent viral sequences remains a bottleneck known as Viral Dark Matter (VDM). Numerous tools were developed to unravel such diversity, but they usually require complex prior HTS data analysis processes. Consequently, a common bottleneck to VDM exploration is the manual, chained execution of complex command-line applications. To address the need for automated and scalable viral discovery, we developed DeepVir, a reproducible Snakemake pipeline that integrates classical homology-based alignments with profile Hidden Markov Model (HMM) mining of the RNA-dependent RNA polymerase (RdRp). To validate the pipeline’s efficacy, we analyzed 385.23 GB of publicly available transcriptomic data (203 Sequence Read Archive libraries) from 49 American bat species. DeepVir successfully identified 179 distinct viral groups. This included 903 contigs spanning nine known viral families, enabling the characterization of novel genomes within *Orthomyxoviridae* (Influenza A H7N9), *Picornaviridae*, *Alphaflexiviridae*, *Retroviridae* (*Spumaretrovirinae*), *Papillomaviridae*, *Herpesviridae*, and *Adenoviridae*. Furthermore, the pipeline uncovered 170 putative novel VDM lineages. By employing deep homology searches and Sequence Similarity Network (SSN) visualization, we contextualized these highly divergent VDM sequences, revealing significant evolutionary relationships with the orders *Mononegavirales* and *Bunyavirales*. Notably, human-driven curation of the pipeline’s outputs allowed for the cross-library assembly of the first putative exogenous *Spumavirus* in the Americas. Ultimately, by automating complex bioinformatic processing steps, scalable pipelines like DeepVir empower researchers to prioritize the biological and epidemiological interpretation of their findings, accelerating the characterization of wildlife virospheres and enhancing pathogen genomic surveillance.
