## Supplementary Tables for "DeepVir: A reproducible workflow for large-scale viral dark matter discovery": Suplementary Table S1 - SRA Libraries.xlsx

### Sheet: S1.1 - SRA Detailed Information
Table S1 - Detailed information of the samples used in analysis.
SRA	Species	Genus	Family	Country	DOI Article	Journal	BioSample	Material	Project	Diet
ERR2756783	Desmodus rotundus	Desmodus	Phyllostomidae	Peru	10.3390/v13020252	Viruses	SAMEA4858883	Feces	PRJEB28138	Hematophagous
ERR2756784	Desmodus rotundus	Desmodus	Phyllostomidae	Peru	10.3390/v13020252	Viruses	SAMEA4858884	Saliva	PRJEB28138	Hematophagous
ERR2756785	Desmodus rotundus	Desmodus	Phyllostomidae	Peru	10.3390/v13020252	Viruses	SAMEA4858885	Feces	PRJEB28138	Hematophagous
ERR2756786	Desmodus rotundus	Desmodus	Phyllostomidae	Peru	10.3390/v13020252	Viruses	SAMEA4858886	Saliva	PRJEB28138	Hematophagous
ERR2756787	Desmodus rotundus	Desmodus	Phyllostomidae	Peru	10.3390/v13020252	Viruses	SAMEA4858887	Feces	PRJEB28138	Hematophagous
ERR2756788	Desmodus rotundus	Desmodus	Phyllostomidae	Peru	10.3390/v13020252	Viruses	SAMEA4858888	Feces	PRJEB28138	Hematophagous
ERR2756789	Desmodus rotundus	Desmodus	Phyllostomidae	Peru	10.3390/v13020252	Viruses	SAMEA4858889	Saliva	PRJEB28138	Hematophagous
ERR2756790	Desmodus rotundus	Desmodus	Phyllostomidae	Peru	10.3390/v13020252	Viruses	SAMEA4858893	Feces	PRJEB28138	Hematophagous
ERR2756791	Desmodus rotundus	Desmodus	Phyllostomidae	Peru	10.3390/v13020252	Viruses	SAMEA4858894	Feces	PRJEB28138	Hematophagous
ERR2756792	Desmodus rotundus	Desmodus	Phyllostomidae	Peru	10.3390/v13020252	Viruses	SAMEA4858895	Saliva	PRJEB28138	Hematophagous
ERR2756793	Desmodus rotundus	Desmodus	Phyllostomidae	Peru	10.3390/v13020252	Viruses	SAMEA4858890	Feces	PRJEB28138	Hematophagous
ERR2756794	Desmodus rotundus	Desmodus	Phyllostomidae	Peru	10.3390/v13020252	Viruses	SAMEA4858891	Feces	PRJEB28138	Hematophagous
ERR2756795	Desmodus rotundus	Desmodus	Phyllostomidae	Peru	10.3390/v13020252	Viruses	SAMEA4858892	Saliva	PRJEB28138	Hematophagous
ERR2756796	Desmodus rotundus	Desmodus	Phyllostomidae	Peru	10.3390/v13020252	Viruses	SAMEA4858896	Feces	PRJEB28138	Hematophagous
ERR2756797	Desmodus rotundus	Desmodus	Phyllostomidae	Peru	10.3390/v13020252	Viruses	SAMEA4858897	Saliva	PRJEB28138	Hematophagous
ERR2756798	Desmodus rotundus	Desmodus	Phyllostomidae	Peru	10.3390/v13020252	Viruses	SAMEA4858898	Feces	PRJEB28138	Hematophagous
ERR2756799	Desmodus rotundus	Desmodus	Phyllostomidae	Peru	10.3390/v13020252	Viruses	SAMEA4858899	Feces	PRJEB28138	Hematophagous
ERR2756800	Desmodus rotundus	Desmodus	Phyllostomidae	Peru	10.3390/v13020252	Viruses	SAMEA4858900	Saliva	PRJEB28138	Hematophagous
ERR2756801	Desmodus rotundus	Desmodus	Phyllostomidae	Peru	10.3390/v13020252	Viruses	SAMEA4858901	Saliva	PRJEB28138	Hematophagous
ERR2756802	Desmodus rotundus	Desmodus	Phyllostomidae	Peru	10.3390/v13020252	Viruses	SAMEA4858902	Feces	PRJEB28138	Hematophagous
ERR2756803	Desmodus rotundus	Desmodus	Phyllostomidae	Peru	10.3390/v13020252	Viruses	SAMEA4858903	Feces	PRJEB28138	Hematophagous
ERR2756804	Desmodus rotundus	Desmodus	Phyllostomidae	Peru	10.3390/v13020252	Viruses	SAMEA4858904	Saliva	PRJEB28138	Hematophagous
ERR3569452	Desmodus rotundus	Desmodus	Phyllostomidae	Peru	10.1111/mec.15250	Molecular Ecology	SAMEA5983432	Feces	PRJEB34487	Hematophagous
ERR3569453	Desmodus rotundus	Desmodus	Phyllostomidae	Peru	10.1111/mec.15250	Molecular Ecology	SAMEA5983433	Saliva	PRJEB34487	Hematophagous
ERR3569454	Desmodus rotundus	Desmodus	Phyllostomidae	Peru	10.1111/mec.15250	Molecular Ecology	SAMEA5983440	Feces	PRJEB34487	Hematophagous
ERR3569455	Desmodus rotundus	Desmodus	Phyllostomidae	Peru	10.1111/mec.15250	Molecular Ecology	SAMEA5983441	Saliva	PRJEB34487	Hematophagous
ERR3569456	Desmodus rotundus	Desmodus	Phyllostomidae	Peru	10.1111/mec.15250	Molecular Ecology	SAMEA5983438	Feces	PRJEB34487	Hematophagous
ERR3569457	Desmodus rotundus	Desmodus	Phyllostomidae	Peru	10.1111/mec.15250	Molecular Ecology	SAMEA5983439	Saliva	PRJEB34487	Hematophagous
ERR3569458	Desmodus rotundus	Desmodus	Phyllostomidae	Peru	10.1111/mec.15250	Molecular Ecology	SAMEA5983434	Feces	PRJEB34487	Hematophagous
ERR3569459	Desmodus rotundus	Desmodus	Phyllostomidae	Peru	10.1111/mec.15250	Molecular Ecology	SAMEA5983435	Saliva	PRJEB34487	Hematophagous
ERR3569460	Desmodus rotundus	Desmodus	Phyllostomidae	Peru	10.1111/mec.15250	Molecular Ecology	SAMEA5983436	Feces	PRJEB34487	Hematophagous
ERR3569461	Desmodus rotundus	Desmodus	Phyllostomidae	Peru	10.1111/mec.15250	Molecular Ecology	SAMEA5983437	Saliva	PRJEB34487	Hematophagous
ERR3569462	Desmodus rotundus	Desmodus	Phyllostomidae	Peru	10.1111/mec.15250	Molecular Ecology	SAMEA5983450	Feces	PRJEB34487	Hematophagous
ERR3569463	Desmodus rotundus	Desmodus	Phyllostomidae	Peru	10.1111/mec.15250	Molecular Ecology	SAMEA5983451	Saliva	PRJEB34487	Hematophagous
ERR3569464	Desmodus rotundus	Desmodus	Phyllostomidae	Peru	10.1111/mec.15250	Molecular Ecology	SAMEA5983452	Feces	PRJEB34487	Hematophagous
ERR3569465	Desmodus rotundus	Desmodus	Phyllostomidae	Peru	10.1111/mec.15250	Molecular Ecology	SAMEA5983453	Saliva	PRJEB34487	Hematophagous
ERR3569466	Desmodus rotundus	Desmodus	Phyllostomidae	Peru	10.1111/mec.15250	Molecular Ecology	SAMEA5983442	Feces	PRJEB34487	Hematophagous
ERR3569467	Desmodus rotundus	Desmodus	Phyllostomidae	Peru	10.1111/mec.15250	Molecular Ecology	SAMEA5983443	Saliva	PRJEB34487	Hematophagous
ERR3569468	Desmodus rotundus	Desmodus	Phyllostomidae	Peru	10.1111/mec.15250	Molecular Ecology	SAMEA5983444	Feces	PRJEB34487	Hematophagous
ERR3569469	Desmodus rotundus	Desmodus	Phyllostomidae	Peru	10.1111/mec.15250	Molecular Ecology	SAMEA5983445	Saliva	PRJEB34487	Hematophagous
ERR3569470	Desmodus rotundus	Desmodus	Phyllostomidae	Peru	10.1111/mec.15250	Molecular Ecology	SAMEA5983446	Feces	PRJEB34487	Hematophagous
ERR3569471	Desmodus rotundus	Desmodus	Phyllostomidae	Peru	10.1111/mec.15250	Molecular Ecology	SAMEA5983447	Saliva	PRJEB34487	Hematophagous
ERR3569472	Desmodus rotundus	Desmodus	Phyllostomidae	Peru	10.1111/mec.15250	Molecular Ecology	SAMEA5983448	Feces	PRJEB34487	Hematophagous
ERR3569473	Desmodus rotundus	Desmodus	Phyllostomidae	Peru	10.1111/mec.15250	Molecular Ecology	SAMEA5983449	Saliva	PRJEB34487	Hematophagous
ERR3569474	Desmodus rotundus	Desmodus	Phyllostomidae	Peru	10.1111/mec.15250	Molecular Ecology	SAMEA5983454	Feces	PRJEB34487	Hematophagous
ERR3569475	Desmodus rotundus	Desmodus	Phyllostomidae	Peru	10.1111/mec.15250	Molecular Ecology	SAMEA5983455	Saliva	PRJEB34487	Hematophagous
ERR3569476	Desmodus rotundus	Desmodus	Phyllostomidae	Peru	10.1111/mec.15250	Molecular Ecology	SAMEA5983456	Feces	PRJEB34487	Hematophagous
ERR3569477	Desmodus rotundus	Desmodus	Phyllostomidae	Peru	10.1111/mec.15250	Molecular Ecology	SAMEA5983457	Saliva	PRJEB34487	Hematophagous
ERR3569478	Desmodus rotundus	Desmodus	Phyllostomidae	Peru	10.1111/mec.15250	Molecular Ecology	SAMEA5983458	Feces	PRJEB34487	Hematophagous
ERR3569479	Desmodus rotundus	Desmodus	Phyllostomidae	Peru	10.1111/mec.15250	Molecular Ecology	SAMEA5983459	Saliva	PRJEB34487	Hematophagous
ERR3569480	Desmodus rotundus	Desmodus	Phyllostomidae	Peru	10.1111/mec.15250	Molecular Ecology	SAMEA5983460	Feces	PRJEB34487	Hematophagous
ERR3569481	Desmodus rotundus	Desmodus	Phyllostomidae	Peru	10.1111/mec.15250	Molecular Ecology	SAMEA5983461	Saliva	PRJEB34487	Hematophagous
ERR3569482	Desmodus rotundus	Desmodus	Phyllostomidae	Peru	10.1111/mec.15250	Molecular Ecology	SAMEA5983462	Feces	PRJEB34487	Hematophagous
ERR3569483	Desmodus rotundus	Desmodus	Phyllostomidae	Peru	10.1111/mec.15250	Molecular Ecology	SAMEA5983463	Saliva	PRJEB34487	Hematophagous
ERR3569484	Desmodus rotundus	Desmodus	Phyllostomidae	Peru	10.1111/mec.15250	Molecular Ecology	SAMEA5983464	Feces	PRJEB34487	Hematophagous
ERR3569485	Desmodus rotundus	Desmodus	Phyllostomidae	Peru	10.1111/mec.15250	Molecular Ecology	SAMEA5983465	Saliva	PRJEB34487	Hematophagous
ERR3569486	Desmodus rotundus	Desmodus	Phyllostomidae	Peru	10.1111/mec.15250	Molecular Ecology	SAMEA5983466	Feces	PRJEB34487	Hematophagous
ERR3569487	Desmodus rotundus	Desmodus	Phyllostomidae	Peru	10.1111/mec.15250	Molecular Ecology	SAMEA5983467	Saliva	PRJEB34487	Hematophagous
ERR3569488	Desmodus rotundus	Desmodus	Phyllostomidae	Peru	10.1111/mec.15250	Molecular Ecology	SAMEA5983468	Feces	PRJEB34487	Hematophagous
ERR3569489	Desmodus rotundus	Desmodus	Phyllostomidae	Peru	10.1111/mec.15250	Molecular Ecology	SAMEA5983469	Saliva	PRJEB34487	Hematophagous
ERR3569490	Desmodus rotundus	Desmodus	Phyllostomidae	Peru	10.1111/mec.15250	Molecular Ecology	SAMEA5983470	Feces	PRJEB34487	Hematophagous
ERR3569491	Desmodus rotundus	Desmodus	Phyllostomidae	Peru	10.1111/mec.15250	Molecular Ecology	SAMEA5983471	Saliva	PRJEB34487	Hematophagous
ERR3569492	Desmodus rotundus	Desmodus	Phyllostomidae	Peru	10.1111/mec.15250	Molecular Ecology	SAMEA5983472	Feces	PRJEB34487	Hematophagous
ERR3569493	Desmodus rotundus	Desmodus	Phyllostomidae	Peru	10.1111/mec.15250	Molecular Ecology	SAMEA5983473	Saliva	PRJEB34487	Hematophagous
ERR3569494	Desmodus rotundus	Desmodus	Phyllostomidae	Peru	10.1111/mec.15250	Molecular Ecology	SAMEA5983474	Feces	PRJEB34487	Hematophagous
ERR3569495	Desmodus rotundus	Desmodus	Phyllostomidae	Peru	10.1111/mec.15250	Molecular Ecology	SAMEA5983475	Saliva	PRJEB34487	Hematophagous
ERR3569496	Desmodus rotundus	Desmodus	Phyllostomidae	Peru	10.1111/mec.15250	Molecular Ecology	SAMEA5983476	Feces	PRJEB34487	Hematophagous
ERR3569497	Desmodus rotundus	Desmodus	Phyllostomidae	Peru	10.1111/mec.15250	Molecular Ecology	SAMEA5983477	Saliva	PRJEB34487	Hematophagous
SRR7064955	Pteronotus parnellii	Pteronotus	Mormoopidae	-	10.1093/gbe/evaa151	Genomic Biology and Evollution	SAMN08983420	submandibular gland	PRJNA451361	Insectivore
SRR9703451	Mormoops blainvillei	Mormoops	Phyllostomidae	Dominican Republic	10.1111/mec.15445	Molecular Ecology and Evollution	SAMN12306086	Eye	PRJNA555243	Insectivore
SRR9703452	Pteronotus pusillus	Pteronotus	Mormoopidae	Dominican Republic	10.1111/mec.15445	Molecular Ecology and Evollution	SAMN12306085	Eye	PRJNA555243	Insectivore
SRR9703453	Saccopteryx leptura	Saccopteryx	Emballonuridae	Peru	10.1111/mec.15445	Molecular Ecology and Evollution	SAMN12306078	Eye	PRJNA555243	Insectivore
SRR9703454	Saccopteryx bilineata	Saccopteryx	Emballonuridae	Peru	10.1111/mec.15445	Molecular Ecology and Evollution	SAMN12306077	Eye	PRJNA555243	Insectivore
SRR9703455	Tadarida brasiliensis	Tadarida	Vespertilionidae	Dominican Republic	10.1111/mec.15445	Molecular Ecology and Evollution	SAMN12306080	Eye	PRJNA555243	Insectivore
SRR9703456	Molossus molossus	Molossus	Molossidae	Peru	10.1111/mec.15445	Molecular Ecology and Evollution	SAMN12306079	Eye	PRJNA555243	Insectivore
SRR9703457	Chilonatalus micropus	Chilonatalus	Natalidae	Dominican Republic	10.1111/mec.15445	Molecular Ecology and Evollution	SAMN12306082	Eye	PRJNA555243	Insectivore
SRR9703458	Myotis nigricans	Myotis	Vespertilionidae	Peru	10.1111/mec.15445	Molecular Ecology and Evollution	SAMN12306081	Eye	PRJNA555243	Insectivore
SRR9703459	Pteronotus quadridens	Pteronotus	Mormoopidae	Dominican Republic	10.1111/mec.15445	Molecular Ecology and Evollution	SAMN12306084	Eye	PRJNA555243	Insectivore
SRR9703460	Noctilio leporinus	Noctilio	Noctilionidae	Dominican Republic	10.1111/mec.15445	Molecular Ecology and Evollution	SAMN12306083	Eye	PRJNA555243	Piscivory
SRR9703461	Sturnira ludovici	Sturnira	Phyllostomidae	Peru	10.1111/mec.15445	Molecular Ecology and Evollution	SAMN12306105	Eye	PRJNA555243	Frugivory
SRR9703462	Uroderma bilobatum	Uroderma	Phyllostomidae	Peru	10.1111/mec.15445	Molecular Ecology and Evollution	SAMN12306106	Eye	PRJNA555243	Frugivory
SRR9703463	Lionycteris spurrelli	Lionycteris	Phyllostomidae	Peru	10.1111/mec.15445	Molecular Ecology and Evollution	SAMN12306099	Eye	PRJNA555243	Nectarivore
SRR9703464	Carollia perspicillata	Carollia	Phyllostomidae	Peru	10.1111/mec.15445	Molecular Ecology and Evollution	SAMN12306100	Eye	PRJNA555243	Frugivory
SRR9703465	Phyllonycteris poeyi	Phyllonycteris	Phyllostomidae	Dominican Republic	10.1111/mec.15445	Molecular Ecology and Evollution	SAMN12306097	Eye	PRJNA555243	Insectivore
SRR9703466	Brachyphylla nana pumila	Brachyphylla	Phyllostomidae	Dominican Republic	10.1111/mec.15445	Molecular Ecology and Evollution	SAMN12306098	Eye	PRJNA555243	Frugivory
SRR9703467	Rhinophylla fischerae	Rhinophylla	Phyllostomidae	Peru	10.1111/mec.15445	Molecular Ecology and Evollution	SAMN12306103	Eye	PRJNA555243	Frugivory
SRR9703468	Sturnira tildae	Sturnira	Phyllostomidae	Peru	10.1111/mec.15445	Molecular Ecology and Evollution	SAMN12306104	Eye	PRJNA555243	Frugivory
SRR9703469	Carollia brevicauda	Carollia	Phyllostomidae	Peru	10.1111/mec.15445	Molecular Ecology and Evollution	SAMN12306101	Eye	PRJNA555243	Frugivory
SRR9703470	Rhinophylla pumilio	Rhinophylla	Phyllostomidae	Peru	10.1111/mec.15445	Molecular Ecology and Evollution	SAMN12306102	Eye	PRJNA555243	Frugivory
SRR9703472	Mesophylla macconnelli	Mesophylla	Phyllostomidae	Peru	10.1111/mec.15445	Molecular Ecology and Evollution	SAMN12306108	Eye	PRJNA555243	Frugivory
SRR9703473	Vampyrodes caraccioli	Vampyrodes	Phyllostomidae	Peru	10.1111/mec.15445	Molecular Ecology and Evollution	SAMN12306107	Eye	PRJNA555243	Frugivory
SRR9703474	Phyllops falcatus	Phyllops	Phyllostomidae	Dominican Republic	10.1111/mec.15445	Molecular Ecology and Evollution	SAMN12306110	Eye	PRJNA555243	Frugivory
SRR9703475	Chiroderma villosum	Chiroderma	Phyllostomidae	Peru	10.1111/mec.15445	Molecular Ecology and Evollution	SAMN12306109	Eye	PRJNA555243	Frugivory
SRR9703476	Artibeus fraterculus	Artibeus	Phyllostomidae	Peru	10.1111/mec.15445	Molecular Ecology and Evollution	SAMN12306111	Eye	PRJNA555243	Frugivory
SRR9703477	Artibeus planirostris	Artibeus	Phyllostomidae	Peru	10.1111/mec.15445	Molecular Ecology and Evollution	SAMN12306112	Eye	PRJNA555243	Frugivory
SRR9703478	Dermanura bogotensis	Dermanura	Phyllostomidae	Peru	10.1111/mec.15445	Molecular Ecology and Evollution	SAMN12306114	Eye	PRJNA555243	Frugivory
SRR9703479	Artibeus jamaicensis	Artibeus	Phyllostomidae	Dominican Republic	10.1111/mec.15445	Molecular Ecology and Evollution	SAMN12306113	Eye	PRJNA555243	Frugivory
SRR9703480	Phyllostomus hastatus	Phyllostomus	Phyllostomidae	Peru	10.1111/mec.15445	Molecular Ecology and Evollution	SAMN12306090	Eye	PRJNA555243	Omnivorous
SRR9703481	Tonatia saurophila	Tonatia	Phyllostomidae	Peru	10.1111/mec.15445	Molecular Ecology and Evollution	SAMN12306089	Eye	PRJNA555243	Insectivore
SRR9703482	Desmodus rotundus	Desmodus	Phyllostomidae	Peru	10.1111/mec.15445	Molecular Ecology and Evollution	SAMN12306088	Eye	PRJNA555243	Hematophagous
SRR9703483	Macrotus waterhousii	Macrotus	Phyllostomidae	Dominican Republic	10.1111/mec.15445	Molecular Ecology and Evollution	SAMN12306087	Eye	PRJNA555243	Insectivore
SRR9703484	Monophyllus redmani	Monophyllus	Phyllostomidae	Dominican Republic	10.1111/mec.15445	Molecular Ecology and Evollution	SAMN12306094	Eye	PRJNA555243	Nectarivore
SRR9703485	Anoura geoffroyi	Anoura	Phyllostomidae	Peru	10.1111/mec.15445	Molecular Ecology and Evollution	SAMN12306093	Eye	PRJNA555243	Nectarivore
SRR9703486	Gardnerycteris crenulata	Gardnerycteris	Phyllostomidae	Peru	10.1111/mec.15445	Molecular Ecology and Evollution	SAMN12306092	Eye	PRJNA555243	Insectivore + Small Vertebrates
SRR9703487	Phyllostomus elongatus	Phyllostomus	Phyllostomidae	Peru	10.1111/mec.15445	Molecular Ecology and Evollution	SAMN12306091	Eye	PRJNA555243	Omnivorous
SRR9703488	Erophylla bombifrons	Erophylla	Phyllostomidae	Dominican Republic	10.1111/mec.15445	Molecular Ecology and Evollution	SAMN12306096	Eye	PRJNA555243	Nectarivore
SRR9703489	Glossophaga soricina	Glossophaga	Phyllostomidae	Peru	10.1111/mec.15445	Molecular Ecology and Evollution	SAMN12306095	Eye	PRJNA555243	Nectarivore
SRR10059476	Desmodus rotundus	Desmodus	Phyllostomidae	Belize	10.1093/gbe/evz179	Genome Biology and Evollution	SAMN12675092	vomeronasal epithleium	PRJNA563501	Hematophagous
SRR10059477	Glossophaga soricina	Glossophaga	Phyllostomidae	Peru	10.1093/gbe/evz179	Genome Biology and Evollution	SAMN12675091	vomeronasal epithleium	PRJNA563501	Nectarivore
SRR10059478	Carollia castanea	Carollia	Phyllostomidae	Costa Rica	10.1093/gbe/evz179	Genome Biology and Evollution	SAMN12675090	vomeronasal epithleium	PRJNA563501	Frugivory
SRR10059479	Carollia sowelli	Carollia	Phyllostomidae	Costa Rica	10.1093/gbe/evz179	Genome Biology and Evollution	SAMN12675089	vomeronasal epithleium	PRJNA563501	Frugivory
SRR10059480	Carollia perspicillata	Carollia	Phyllostomidae	Costa Rica	10.1093/gbe/evz179	Genome Biology and Evollution	SAMN12675088	vomeronasal epithleium	PRJNA563501	Frugivory
SRR10059481	Carollia brevicauda	Carollia	Phyllostomidae	Peru	10.1093/gbe/evz179	Genome Biology and Evollution	SAMN12675087	vomeronasal epithleium	PRJNA563501	Frugivory
SRR10059482	Sturnira lilium	Sturnira	Phyllostomidae	Belize	10.1093/gbe/evz179	Genome Biology and Evollution	SAMN12675086	vomeronasal epithleium	PRJNA563501	Frugivory
SRR10059483	Sturnira ludovici	Sturnira	Phyllostomidae	Peru	10.1093/gbe/evz179	Genome Biology and Evollution	SAMN12675085	vomeronasal epithleium	PRJNA563501	Frugivory
SRR10059484	Artibeus fraterculus	Artibeus	Phyllostomidae	Peru	10.1093/gbe/evz179	Genome Biology and Evollution	SAMN12675084	vomeronasal epithleium	PRJNA563501	Frugivory
SRR19391885	Monophyllus redmani	Monophyllus	Phyllostomidae	Peru	10.1093/gbe/evz179	Genome Biology and Evollution	SAMN28423430	Olfactory Epithelium	PRJNA563501	Nectarivore
SRR19391886	Tonatia saurophila	Tonatia	Phyllostomidae	Peru	10.1093/gbe/evz179	Genome Biology and Evollution	SAMN28423155	Olfactory Epithelium	PRJNA563501	Insectivore
SRR19391887	Gardnerycteris crenulata	Gardnerycteris	Phyllostomidae	Peru	10.1093/gbe/evz179	Genome Biology and Evollution	SAMN28423154	Olfactory Epithelium	PRJNA563501	Insectivore + Small Vertebrates
SRR19391888	Phyllostomus elongatus	Phyllostomus	Phyllostomidae	Peru	10.1093/gbe/evz179	Genome Biology and Evollution	SAMN28423153	Olfactory Epithelium	PRJNA563501	Omnivorous
SRR19391889	Phyllostomus hastatus	Phyllostomus	Phyllostomidae	Peru	10.1093/gbe/evz179	Genome Biology and Evollution	SAMN28423152	Olfactory Epithelium	PRJNA563501	Omnivorous
SRR19391890	Pteronotus pusillus	Pteronotus	Mormoopidae	Dominican Republic	10.1093/gbe/evz179	Genome Biology and Evollution	SAMN28423253	Olfactory Epithelium	PRJNA563501	Insectivore
SRR19391891	Mormoops blainvillei	Mormoops	Phyllostomidae	Dominican Republic	10.1093/gbe/evz179	Genome Biology and Evollution	SAMN28423241	Olfactory Epithelium	PRJNA563501	Insectivore
SRR19391892	Uroderma bilobatum	Uroderma	Phyllostomidae	Peru	10.1093/gbe/evz179	Genome Biology and Evollution	SAMN28423187	Olfactory Epithelium	PRJNA563501	Frugivory
SRR19391893	Sturnira ludovici	Sturnira	Phyllostomidae	Peru	10.1093/gbe/evz179	Genome Biology and Evollution	SAMN12675085	Olfactory Epithelium	PRJNA563501	Frugivory
SRR19391894	Sturnira lilium	Sturnira	Phyllostomidae	Belize	10.1093/gbe/evz179	Genome Biology and Evollution	SAMN12675086	Olfactory Epithelium	PRJNA563501	Frugivory
SRR19391895	Artibeus fraterculus	Artibeus	Phyllostomidae	Peru	10.1093/gbe/evz179	Genome Biology and Evollution	SAMN12675084	Olfactory Epithelium	PRJNA563501	Frugivory
SRR19391896	Dermanura bogotensis	Dermanura	Phyllostomidae	Peru	10.1093/gbe/evz179	Genome Biology and Evollution	SAMN28423186	Olfactory Epithelium	PRJNA563501	Frugivory
SRR19391897	Vampyressa thyone	Vampyressa	Phyllostomidae	Dominican Republic	10.1093/gbe/evz179	Genome Biology and Evollution	SAMN28453132	Olfactory Epithelium	PRJNA563501	Frugivory
SRR19391898	Vampyrodes caraccioli	Vampyrodes	Phyllostomidae	Peru	10.1093/gbe/evz179	Genome Biology and Evollution	SAMN28423184	Olfactory Epithelium	PRJNA563501	Frugivory
SRR19391899	Mesophylla macconnelli	Mesophylla	Phyllostomidae	Peru	10.1093/gbe/evz179	Genome Biology and Evollution	SAMN28423183	Olfactory Epithelium	PRJNA563501	Frugivory
SRR19391900	Chiroderma villosum	Chiroderma	Phyllostomidae	Peru	10.1093/gbe/evz179	Genome Biology and Evollution	SAMN28423182	Olfactory Epithelium	PRJNA563501	Frugivory
SRR19391901	Noctilio leporinus	Noctilio	Noctilionidae	Dominican Republic	10.1093/gbe/evz179	Genome Biology and Evollution	SAMN28423239	Olfactory Epithelium	PRJNA563501	Piscivory
SRR19391902	Phyllops falcatus	Phyllops	Phyllostomidae	Belize	10.1093/gbe/evz179	Genome Biology and Evollution	SAMN28425673	Olfactory Epithelium	PRJNA563501	Frugivory
SRR19391903	Carollia perspicillata	Carollia	Phyllostomidae	Costa Rica	10.1093/gbe/evz179	Genome Biology and Evollution	SAMN12675088	Olfactory Epithelium	PRJNA563501	Frugivory
SRR19391904	Carollia sowelli	Carollia	Phyllostomidae	Costa Rica	10.1093/gbe/evz179	Genome Biology and Evollution	SAMN12675089	Olfactory Epithelium	PRJNA563501	Frugivory
SRR19391905	Carollia castanea	Carollia	Phyllostomidae	Costa Rica	10.1093/gbe/evz179	Genome Biology and Evollution	SAMN12675090	Olfactory Epithelium	PRJNA563501	Frugivory
SRR19391906	Carollia brevicauda	Carollia	Phyllostomidae	Peru	10.1093/gbe/evz179	Genome Biology and Evollution	SAMN12675087	Olfactory Epithelium	PRJNA563501	Frugivory
SRR19391907	Rhinophylla pumilio	Rhinophylla	Phyllostomidae	Peru	10.1093/gbe/evz179	Genome Biology and Evollution	SAMN28423181	Olfactory Epithelium	PRJNA563501	Frugivory
SRR19391908	Lionycteris spurrelli	Lionycteris	Phyllostomidae	Peru	10.1093/gbe/evz179	Genome Biology and Evollution	SAMN28423180	Olfactory Epithelium	PRJNA563501	Nectarivore
SRR19391909	Erophylla bombifrons	Erophylla	Phyllostomidae	Dominican Republic	10.1093/gbe/evz179	Genome Biology and Evollution	SAMN28425590	Olfactory Epithelium	PRJNA563501	Nectarivore
SRR19391910	Brachyphylla nana pumila	Brachyphylla	Phyllostomidae	Dominican Republic	10.1093/gbe/evz179	Genome Biology and Evollution	SAMN28425589	Olfactory Epithelium	PRJNA563501	Frugivory
SRR19391911	Anoura geoffroyi	Anoura	Phyllostomidae	Dominican Republic	10.1093/gbe/evz179	Genome Biology and Evollution	SAMN28425429	Olfactory Epithelium	PRJNA563501	Nectarivore
SRR19391912	Molossus molossus	Molossus	Molossidae	Peru	10.1093/gbe/evz179	Genome Biology and Evollution	SAMN28423151	Olfactory Epithelium	PRJNA563501	Insectivore
SRR19391913	Saccopteryx leptura	Saccopteryx	Emballonuridae	Peru	10.1093/gbe/evz179	Genome Biology and Evollution	SAMN28423144	Olfactory Epithelium	PRJNA563501	Insectivore
SRR20652474	Pteronotus pusillus	Pteronotus	Mormoopidae	Dominican Republic	10.1093/gbe/evz179	Genome Biology and Evollution	SAMN28423253	Tongue	PRJNA563501	Insectivore
SRR8878915	Desmodus rotundus	Desmodus	Phyllostomidae	Belize	10.1093/gbe/evz179	Genome Biology and Evollution	SAMN11392284	Olfactory Epithelium	PRJNA563501	Hematophagous
SRR13245532	Mormoops megalophylla	Mormoops	Mormoopidae	Belize	10.1093/molbev/msab028	Molecular Ecology and Evollution	SAMN17066451	Mixed	PRJNA684693	Insectivore
SRR13245533	Pteronotus quadridens	Pteronotus	Mormoopidae	Dominican Republic	10.1093/molbev/msab028	Molecular Ecology and Evollution	SAMN17066450	Mixed	PRJNA684693	Insectivore
SRR13245535	Pteronotus parnellii	Pteronotus	Mormoopidae	Dominican Republic	10.1093/molbev/msab028	Molecular Ecology and Evollution	SAMN17066448	Mixed	PRJNA684693	Insectivore
SRR13300773	Pteronotus davyi	Pteronotus	Mormoopidae	Belize	10.1093/molbev/msab028	Molecular Ecology and Evollution	SAMN17066462	Mixed	PRJNA684696	Insectivore
SRR13300775	Pteronotus parnellii	Pteronotus	Mormoopidae	Belize	10.1093/molbev/msab028	Molecular Ecology and Evollution	SAMN17066460	Mixed	PRJNA684696	Insectivore
SRR13417522	Pteronotus pusillus	Pteronotus	Mormoopidae	Dominican Republic	10.1093/molbev/msab204	Molecular Biology and Evollution	SAMN17088647	Heart	PRJNA685633	Insectivore
SRR13417523	Pteronotus pusillus	Pteronotus	Mormoopidae	Dominican Republic	10.1093/molbev/msab204	Molecular Biology and Evollution	SAMN17088646	Heart	PRJNA685633	Insectivore
SRR13417524	Pteronotus quadridens	Pteronotus	Mormoopidae	Dominican Republic	10.1093/molbev/msab204	Molecular Biology and Evollution	SAMN17088645	Heart	PRJNA685633	Insectivore
SRR13417525	Noctilio leporinus	Noctilio	Noctilionidae	Dominican Republic	10.1093/molbev/msab204	Molecular Biology and Evollution	SAMN17088644	Heart	PRJNA685633	Piscivory
SRR13417527	Dermanura bogotensis	Dermanura	Phyllostomidae	Peru	10.1093/molbev/msab204	Molecular Biology and Evollution	SAMN17088688	Heart	PRJNA685633	Frugivory
SRR13417528	Chilonatalus micropus	Chilonatalus	Natalidae	Dominican Republic	10.1093/molbev/msab204	Molecular Biology and Evollution	SAMN17088643	Heart	PRJNA685633	Insectivore
SRR13417529	Artibeus jamaicensis	Artibeus	Phyllostomidae	Dominican Republic	10.1093/molbev/msab204	Molecular Biology and Evollution	SAMN17088687	Heart	PRJNA685633	Frugivory
SRR13417530	Artibeus jamaicensis	Artibeus	Phyllostomidae	Dominican Republic	10.1093/molbev/msab204	Molecular Biology and Evollution	SAMN17088686	Heart	PRJNA685633	Frugivory
SRR13417531	Artibeus jamaicensis	Artibeus	Phyllostomidae	Dominican Republic	10.1093/molbev/msab204	Molecular Biology and Evollution	SAMN17088685	Heart	PRJNA685633	Frugivory
SRR13417532	Artibeus jamaicensis	Artibeus	Phyllostomidae	Dominican Republic	10.1093/molbev/msab204	Molecular Biology and Evollution	SAMN17088684	Heart	PRJNA685633	Frugivory
SRR13417533	Artibeus planirostris	Artibeus	Phyllostomidae	Peru	10.1093/molbev/msab204	Molecular Biology and Evollution	SAMN17088683	Heart	PRJNA685633	Frugivory
SRR13417534	Artibeus fraterculus	Artibeus	Phyllostomidae	Peru	10.1093/molbev/msab204	Molecular Biology and Evollution	SAMN17088682	Heart	PRJNA685633	Frugivory
SRR13417535	Phyllops falcatus	Phyllops	Phyllostomidae	Dominican Republic	10.1093/molbev/msab204	Molecular Biology and Evollution	SAMN17088681	Heart	PRJNA685633	Frugivory
SRR13417536	Phyllops falcatus	Phyllops	Phyllostomidae	Dominican Republic	10.1093/molbev/msab204	Molecular Biology and Evollution	SAMN17088680	Heart	PRJNA685633	Frugivory
SRR13417537	Chiroderma villosum	Chiroderma	Phyllostomidae	Peru	10.1093/molbev/msab204	Molecular Biology and Evollution	SAMN17088679	Heart	PRJNA685633	Frugivory
SRR13417538	Mesophylla macconnelli	Mesophylla	Phyllostomidae	Peru	10.1093/molbev/msab204	Molecular Biology and Evollution	SAMN17088678	Heart	PRJNA685633	Frugivory
SRR13417539	Myotis nigricans	Myotis	Vespertilionidae	Peru	10.1093/molbev/msab204	Molecular Biology and Evollution	SAMN17088642	Heart	PRJNA685633	Insectivore
SRR13417540	Vampyrodes caraccioli	Vampyrodes	Phyllostomidae	Peru	10.1093/molbev/msab204	Molecular Biology and Evollution	SAMN17088677	Heart	PRJNA685633	Frugivory
SRR13417541	Uroderma bilobatum	Uroderma	Phyllostomidae	Peru	10.1093/molbev/msab204	Molecular Biology and Evollution	SAMN17088676	Heart	PRJNA685633	Frugivory
SRR13417542	Sturnira ludovici	Sturnira	Phyllostomidae	Peru	10.1093/molbev/msab204	Molecular Biology and Evollution	SAMN17088675	Heart	PRJNA685633	Frugivory
SRR13417543	Sturnira tildae	Sturnira	Phyllostomidae	Peru	10.1093/molbev/msab204	Molecular Biology and Evollution	SAMN17088674	Heart	PRJNA685633	Frugivory
SRR13417544	Rhinophylla fischerae	Rhinophylla	Phyllostomidae	Peru	10.1093/molbev/msab204	Molecular Biology and Evollution	SAMN17088673	Heart	PRJNA685633	Frugivory
SRR13417545	Rhinophylla pumilio	Rhinophylla	Phyllostomidae	Peru	10.1093/molbev/msab204	Molecular Biology and Evollution	SAMN17088672	Heart	PRJNA685633	Frugivory
SRR13417546	Glyphonycteris daviesi	Glyphonycteris	Phyllostomidae	Costa Rica	10.1093/molbev/msab204	Molecular Biology and Evollution	SAMN17088671	Heart	PRJNA685633	Nectarivore
SRR13417547	Carollia brevicauda	Carollia	Phyllostomidae	Peru	10.1093/molbev/msab204	Molecular Biology and Evollution	SAMN17088670	Heart	PRJNA685633	Frugivory
SRR13417548	Carollia perspicillata	Carollia	Phyllostomidae	Peru	10.1093/molbev/msab204	Molecular Biology and Evollution	SAMN17088669	Heart	PRJNA685633	Frugivory
SRR13417549	Lionycteris spurrelli	Lionycteris	Phyllostomidae	Peru	10.1093/molbev/msab204	Molecular Biology and Evollution	SAMN17088668	Heart	PRJNA685633	Nectarivore
SRR13417550	Tadarida brasiliensis	Tadarida	Vespertilionidae	Dominican Republic	10.1093/molbev/msab204	Molecular Biology and Evollution	SAMN17088641	Heart	PRJNA685633	Insectivore
SRR13417551	Hylonycteris underwoodi	Hylonycteris	Phyllostomidae	Costa Rica	10.1093/molbev/msab204	Molecular Biology and Evollution	SAMN17088667	Heart	PRJNA685633	Nectarivore
SRR13417552	Lichonycteris obscura	Lichonycteris	Phyllostomidae	Costa Rica	10.1093/molbev/msab204	Molecular Biology and Evollution	SAMN17088666	Heart	PRJNA685633	Nectarivore
SRR13417553	Brachyphylla nana pumila	Brachyphylla	Phyllostomidae	Dominican Republic	10.1093/molbev/msab204	Molecular Biology and Evollution	SAMN17088665	Heart	PRJNA685633	Frugivory
SRR13417554	Phyllonycteris poeyi	Phyllonycteris	Phyllostomidae	Dominican Republic	10.1093/molbev/msab204	Molecular Biology and Evollution	SAMN17088664	Heart	PRJNA685633	Insectivore
SRR13417555	Erophylla bombifrons	Erophylla	Phyllostomidae	Dominican Republic	10.1093/molbev/msab204	Molecular Biology and Evollution	SAMN17088663	Heart	PRJNA685633	Nectarivore
SRR13417556	Monophyllus redmani	Monophyllus	Phyllostomidae	Dominican Republic	10.1093/molbev/msab204	Molecular Biology and Evollution	SAMN17088661	Heart	PRJNA685633	Nectarivore
SRR13417557	Glossophaga soricina	Glossophaga	Phyllostomidae	Peru	10.1093/molbev/msab204	Molecular Biology and Evollution	SAMN17088662	Heart	PRJNA685633	Nectarivore
SRR13417558	Anoura geoffroyi	Anoura	Phyllostomidae	Peru	10.1093/molbev/msab204	Molecular Biology and Evollution	SAMN17088660	Heart	PRJNA685633	Nectarivore
SRR13417559	Lophostoma silvicola	Lophostoma	Phyllostomidae	Costa Rica	10.1093/molbev/msab204	Molecular Biology and Evollution	SAMN17088659	Heart	PRJNA685633	Nectarivore
SRR13417560	Trachops cirrhosus	Trachops	Phyllostomidae	Costa Rica	10.1093/molbev/msab204	Molecular Biology and Evollution	SAMN17088658	Heart	PRJNA685633	Omnivorous
SRR13417561	Gardnerycteris crenulata	Gardnerycteris	Phyllostomidae	Peru	10.1093/molbev/msab204	Molecular Biology and Evollution	SAMN17088657	Heart	PRJNA685633	Insectivore + Small Vertebrates
SRR13417562	Molossus molossus	Molossus	Molossidae	Peru	10.1093/molbev/msab204	Molecular Biology and Evollution	SAMN17088640	Heart	PRJNA685633	Insectivore
SRR13417563	Phyllostomus elongatus	Phyllostomus	Phyllostomidae	Peru	10.1093/molbev/msab204	Molecular Biology and Evollution	SAMN17088656	Heart	PRJNA685633	Omnivorous
SRR13417564	Tonatia saurophila	Tonatia	Phyllostomidae	Peru	10.1093/molbev/msab204	Molecular Biology and Evollution	SAMN17088654	Heart	PRJNA685633	Insectivore
SRR13417565	Phyllostomus hastatus	Phyllostomus	Phyllostomidae	Peru	10.1093/molbev/msab204	Molecular Biology and Evollution	SAMN17088655	Heart	PRJNA685633	Omnivorous
SRR13417566	Desmodus rotundus	Desmodus	Phyllostomidae	Peru	10.1093/molbev/msab204	Molecular Biology and Evollution	SAMN17088653	Heart	PRJNA685633	Hematophagous
SRR13417567	Micronycteris microtis	Micronycteris	Phyllostomidae	Costa Rica	10.1093/molbev/msab204	Molecular Biology and Evollution	SAMN17088652	Heart	PRJNA685633	Insectivore
SRR13417568	Macrotus waterhousii	Macrotus	Phyllostomidae	Dominican Republic	10.1093/molbev/msab204	Molecular Biology and Evollution	SAMN17088651	Heart	PRJNA685633	Insectivore
SRR13417569	Mormoops blainvillei	Mormoops	Phyllostomidae	Dominican Republic	10.1093/molbev/msab204	Molecular Biology and Evollution	SAMN17088650	Heart	PRJNA685633	Insectivore
SRR13417570	Pteronotus pusillus	Pteronotus	Mormoopidae	Dominican Republic	10.1093/molbev/msab204	Molecular Biology and Evollution	SAMN17088649	Heart	PRJNA685633	Insectivore
SRR13417571	Pteronotus pusillus	Pteronotus	Mormoopidae	Dominican Republic	10.1093/molbev/msab204	Molecular Biology and Evollution	SAMN17088648	Heart	PRJNA685633	Insectivore
SRR13417572	Saccopteryx leptura	Saccopteryx	Emballonuridae	Peru	10.1093/molbev/msab204	Molecular Biology and Evollution	SAMN17088639	Heart	PRJNA685633	Insectivore
SRR13417573	Saccopteryx bilineata	Saccopteryx	Emballonuridae	Peru	10.1093/molbev/msab204	Molecular Biology and Evollution	SAMN17088638	Heart	PRJNA685633	Insectivore

### Sheet: S1.2 - SRA Summary per Species
Table S1.2 - Summarized species information used in study.
Family	Species	Diet	Total_Samples	Tissues
Phyllostomidae	Desmodus rotundus	Hematophagous	72	Feces, Saliva, vomeronasal epithleium, Heart, Olfactory Epithelium, Eye
Mormoopidae	Pteronotus pusillus	Insectivore	7	Heart, Olfactory Epithelium, Tongue, Eye
Phyllostomidae	Artibeus jamaicensis	Frugivory	5	Heart, Eye
Phyllostomidae	Artibeus fraterculus	Frugivory	4	vomeronasal epithleium, Heart, Olfactory Epithelium, Eye
Phyllostomidae	Carollia brevicauda	Frugivory	4	vomeronasal epithleium, Heart, Olfactory Epithelium, Eye
Phyllostomidae	Carollia perspicillata	Frugivory	4	vomeronasal epithleium, Heart, Olfactory Epithelium, Eye
Phyllostomidae	Phyllops falcatus	Frugivory	4	Heart, Olfactory Epithelium, Eye
Phyllostomidae	Sturnira ludovici	Frugivory	4	vomeronasal epithleium, Heart, Olfactory Epithelium, Eye
Emballonuridae	Saccopteryx leptura	Insectivore	3	Heart, Olfactory Epithelium, Eye
Molossidae	Molossus molossus	Insectivore	3	Heart, Olfactory Epithelium, Eye
Mormoopidae	Pteronotus parnellii	Insectivore	3	Mixed, submandibular gland
Mormoopidae	Pteronotus quadridens	Insectivore	3	Mixed, Heart, Eye
Noctilionidae	Noctilio leporinus	Piscivory	3	Heart, Olfactory Epithelium, Eye
Phyllostomidae	Anoura geoffroyi	Nectarivore	3	Heart, Olfactory Epithelium, Eye
Phyllostomidae	Brachyphylla nana pumila	Frugivory	3	Heart, Olfactory Epithelium, Eye
Phyllostomidae	Chiroderma villosum	Frugivory	3	Heart, Olfactory Epithelium, Eye
Phyllostomidae	Dermanura bogotensis	Frugivory	3	Heart, Olfactory Epithelium, Eye
Phyllostomidae	Erophylla bombifrons	Nectarivore	3	Heart, Olfactory Epithelium, Eye
Phyllostomidae	Gardnerycteris crenulata	Insectivore	3	Heart, Olfactory Epithelium, Eye
Phyllostomidae	Glossophaga soricina	Nectarivore	3	vomeronasal epithleium, Heart, Eye
Phyllostomidae	Lionycteris spurrelli	Nectarivore	3	Heart, Olfactory Epithelium, Eye
Phyllostomidae	Mesophylla macconnelli	Frugivory	3	Heart, Olfactory Epithelium, Eye
Phyllostomidae	Monophyllus redmani	Nectarivore	3	Heart, Olfactory Epithelium, Eye
Phyllostomidae	Mormoops blainvillei	Insectivore	3	Heart, Olfactory Epithelium, Eye
Phyllostomidae	Phyllostomus elongatus	Omnivorous	3	Heart, Olfactory Epithelium, Eye
Phyllostomidae	Phyllostomus hastatus	Omnivorous	3	Heart, Olfactory Epithelium, Eye
Phyllostomidae	Rhinophylla pumilio	Frugivory	3	Heart, Olfactory Epithelium, Eye
Phyllostomidae	Tonatia saurophila	Insectivore	3	Heart, Olfactory Epithelium, Eye
Phyllostomidae	Uroderma bilobatum	Frugivory	3	Heart, Olfactory Epithelium, Eye
Phyllostomidae	Vampyrodes caraccioli	Frugivory	3	Heart, Olfactory Epithelium, Eye
Emballonuridae	Saccopteryx bilineata	Insectivore	2	Heart, Eye
Natalidae	Chilonatalus micropus	Insectivore	2	Heart, Eye
Phyllostomidae	Artibeus planirostris	Frugivory	2	Heart, Eye
Phyllostomidae	Carollia castanea	Frugivory	2	vomeronasal epithleium, Olfactory Epithelium
Phyllostomidae	Carollia sowelli	Frugivory	2	vomeronasal epithleium, Olfactory Epithelium
Phyllostomidae	Macrotus waterhousii	Insectivore	2	Heart, Eye
Phyllostomidae	Phyllonycteris poeyi	Insectivore	2	Heart, Eye
Phyllostomidae	Rhinophylla fischerae	Frugivory	2	Heart, Eye
Phyllostomidae	Sturnira lilium	Frugivory	2	vomeronasal epithleium, Olfactory Epithelium
Phyllostomidae	Sturnira tildae	Frugivory	2	Heart, Eye
Vespertilionidae	Myotis nigricans	Insectivore	2	Heart, Eye
Vespertilionidae	Tadarida brasiliensis	Insectivore	2	Heart, Eye
Mormoopidae	Mormoops megalophylla	Insectivore	1	Mixed
Mormoopidae	Pteronotus davyi	Insectivore	1	Mixed
Phyllostomidae	Glyphonycteris daviesi	Nectarivore	1	Heart
Phyllostomidae	Hylonycteris underwoodi	Nectarivore	1	Heart
Phyllostomidae	Lichonycteris obscura	Nectarivore	1	Heart
Phyllostomidae	Lophostoma silvicola	Nectarivore	1	Heart
Phyllostomidae	Micronycteris microtis	Insectivore	1	Heart
Phyllostomidae	Trachops cirrhosus	Omnivorous	1	Heart
Phyllostomidae	Vampyressa thyone	Frugivory	1	Olfactory Epithelium

### Sheet: S1.3 - SRA Summary per Diet
Table S1.3 - Summarized diet information by family and species used in study.
Diet	N_Species	N_Families	Total_Samples
Hematophagous	1	1	72
Frugivory	20	1	59
Insectivore	17	6	43
Nectarivore	9	1	19
Omnivorous	3	1	7
Piscivory	1	1	3
