## Supplementary Tables for "DeepVir: A reproducible workflow for large-scale viral dark matter discovery": Suplementary Table S3 - Diamond BLASTx Summary.xlsx

### Sheet: S3.1 - Orthomyxoviridae Diamond
Table S3.1 - Diamond BLASTx output for the identification of protein sequences within Orthomyxoviridae contigs.
SRA	qseqid	sseqid	Hit	pident	length	mismatch	gapopen	qstart	qend	sstart	send	evalue	bitscore	Ptn_Hit	Protein
SRR10059480	NODE_11459_length_1710_cov_3.515577	lcl|NC_026425.1_prot_YP_009118475.1_1	NC_026425.1	99.6	560	2	0	1699	20	1	560	0.0e+00	1138.6	YP_009118475	hemagglutinin
SRR19391903	NODE_13518_length_1492_cov_2.180409	lcl|NC_026425.1_prot_YP_009118475.1_1	NC_026425.1	99.6	497	2	0	1491	1	6	502	4.5e-298	1013.4	YP_009118475	hemagglutinin
SRR10059480	NODE_30897_length_598_cov_1.173333	lcl|NC_026431.1_prot_YP_009118623.1_2	NC_026431.1	94.0	199	12	0	2	598	14	212	5.8e-103	364.0	YP_009118623	matrix protein 1
SRR19391903	NODE_64398_length_352_cov_2.200717	lcl|NC_026427.1_prot_YP_009118478.1_2	NC_026427.1	98.2	110	2	0	332	3	1	110	1.1e-58	216.1	YP_009118478	matrix protein 1
SRR10059480	NODE_71474_length_316_cov_1.827160	lcl|NC_026427.1_prot_YP_009118477.1_1	NC_026427.1	93.7	95	6	0	32	316	3	97	1.8e-50	188.7	YP_009118477	matrix protein 2
SRR19391903	NODE_43089_length_463_cov_1.382051	lcl|NC_026429.1_prot_YP_009118481.1_1	NC_026429.1	100.0	154	0	0	2	463	290	443	1.7e-94	335.5	YP_009118481	neuraminidase
SRR10059480	NODE_153351_length_225_cov_1.381579	lcl|NC_026429.1_prot_YP_009118481.1_1	NC_026429.1	98.7	75	1	0	225	1	48	122	1.5e-40	155.2	YP_009118481	neuraminidase
SRR10059480	NODE_47964_length_412_cov_1.817109	lcl|NC_026428.1_prot_YP_009118480.1_2	NC_026428.1	99.3	137	1	0	412	2	25	161	3.6e-72	261.2	YP_009118480	nonstructural protein 1
SRR10059480	NODE_82595_length_286_cov_1.446009	lcl|NC_026428.1_prot_YP_009118479.1_1	NC_026428.1	100.0	94	0	0	3	284	26	119	8.7e-49	183.0	YP_009118479	nuclear export protein
SRR19391903	NODE_32254_length_589_cov_1.790698	lcl|NC_026428.1_prot_YP_009118480.1_2	NC_026428.1	100.0	133	0	0	2	400	85	217	4.3e-74	268.1	YP_009118480	nuclear export protein
SRR10059480	NODE_27725_length_667_cov_2.316498	lcl|NC_026426.1_prot_YP_009118476.1_1	NC_026426.1	100.0	208	0	0	626	3	1	208	7.6e-120	420.2	YP_009118476	nucleocapsid protein
SRR10059480	NODE_33248_length_557_cov_1.223140	lcl|NC_026426.1_prot_YP_009118476.1_1	NC_026426.1	100.0	185	0	0	555	1	311	495	2.2e-104	368.6	YP_009118476	nucleocapsid protein
SRR19391903	NODE_38020_length_511_cov_2.625571	lcl|NC_026426.1_prot_YP_009118476.1_1	NC_026426.1	100.0	170	0	0	2	511	151	320	1.3e-95	339.3	YP_009118476	nucleocapsid protein
SRR19391903	NODE_76757_length_316_cov_1.115226	lcl|NC_026426.1_prot_YP_009118476.1_1	NC_026426.1	98.1	103	2	0	314	6	396	498	1.2e-54	202.6	YP_009118476	nucleocapsid protein
SRR19391903	NODE_164659_length_227_cov_0.993506	lcl|NC_026426.1_prot_YP_009118476.1_1	NC_026426.1	98.7	75	1	0	3	227	331	405	1.6e-37	145.2	YP_009118476	nucleocapsid protein
SRR10059480	NODE_23857_length_791_cov_2.242340	lcl|NC_026424.1_prot_YP_009118473.1_1	NC_026424.1	100.0	263	0	0	789	1	152	414	1.9e-157	545.4	YP_009118473	polymerase PA
SRR10059480	NODE_42367_length_453_cov_2.644737	lcl|NC_026424.1_prot_YP_009118473.1_1	NC_026424.1	100.0	145	0	0	17	451	1	145	6.4e-86	307.0	YP_009118473	polymerase PA
SRR10059480	NODE_63503_length_341_cov_2.940299	lcl|NC_026424.1_prot_YP_009118473.1_1	NC_026424.1	100.0	97	0	0	340	50	620	716	6.3e-54	200.3	YP_009118473	polymerase PA
SRR19391903	NODE_23168_length_836_cov_2.266055	lcl|NC_026424.1_prot_YP_009118473.1_1	NC_026424.1	100.0	262	0	0	3	788	455	716	3.8e-153	531.2	YP_009118473	polymerase PA
SRR19391903	NODE_28600_length_664_cov_1.260575	lcl|NC_026424.1_prot_YP_009118473.1_1	NC_026424.1	100.0	220	0	0	3	662	132	351	8.0e-130	453.4	YP_009118473	polymerase PA
SRR19391903	NODE_55918_length_385_cov_1.233974	lcl|NC_026424.1_prot_YP_009118473.1_1	NC_026424.1	100.0	20	0	0	11	70	1	20	1.7e-07	46.2	YP_009118473	polymerase PA
SRR19391903	NODE_55918_length_385_cov_1.233974	lcl|NC_026424.1_prot_YP_009118473.1_1	NC_026424.1	98.1	107	2	0	63	383	22	128	1.9e-62	228.8	YP_009118473	polymerase PA
SRR19391903	NODE_78716_length_311_cov_1.096639	lcl|NC_026424.1_prot_YP_009118473.1_1	NC_026424.1	99.0	103	1	0	311	3	355	457	2.0e-59	218.4	YP_009118473	polymerase PA
SRR10059480	NODE_51437_length_392_cov_1.893417	lcl|NC_026424.1_prot_YP_009118473.1_1	NC_026424.1	99.2	130	1	0	390	1	495	624	2.6e-72	261.5	YP_009118473	polymerase PA
SRR19391903	NODE_12318_length_1635_cov_1.862356	lcl|NC_026423.1_prot_YP_009118471.1_1	NC_026423.1	100.0	537	0	0	1634	24	221	757	0.0e+00	1082.0	YP_009118471	polymerase PB1
SRR19391903	NODE_27730_length_686_cov_2.442088	lcl|NC_026423.1_prot_YP_009118471.1_1	NC_026423.1	100.0	221	0	0	663	1	1	221	1.9e-126	442.2	YP_009118471	polymerase PB1
SRR10059480	NODE_8020_length_2321_cov_3.354537	lcl|NC_026423.1_prot_YP_009118471.1_1	NC_026423.1	99.5	751	4	0	34	2286	7	757	0.0e+00	1496.1	YP_009118471	polymerase PB1
SRR10059480	NODE_31942_length_578_cov_3.180198	lcl|NC_026422.1_prot_YP_009118470.1_1	NC_026422.1	100.0	186	0	0	577	20	574	759	6.2e-102	360.5	YP_009118470	polymerase PB2
SRR19391903	NODE_60746_length_365_cov_2.373288	lcl|NC_026422.1_prot_YP_009118470.1_1	NC_026422.1	100.0	117	0	0	351	1	1	117	1.3e-65	239.2	YP_009118470	polymerase PB2
SRR19391903	NODE_85227_length_295_cov_0.828829	lcl|NC_026422.1_prot_YP_009118470.1_1	NC_026422.1	99.0	97	1	0	3	293	119	215	7.4e-51	189.9	YP_009118470	polymerase PB2
SRR10059480	NODE_28947_length_638_cov_2.070796	lcl|NC_026422.1_prot_YP_009118470.1_1	NC_026422.1	99.1	212	2	0	3	638	5	216	3.6e-119	417.9	YP_009118470	polymerase PB2
SRR10059480	NODE_17584_length_1105_cov_2.473837	lcl|NC_026422.1_prot_YP_009118470.1_1	NC_026422.1	99.7	368	1	0	1105	2	205	572	1.8e-211	725.3	YP_009118470	polymerase PB2
SRR19391903	NODE_13646_length_1479_cov_1.331437	lcl|NC_026422.1_prot_YP_009118470.1_1	NC_026422.1	99.8	492	1	0	1478	3	227	718	1.1e-283	965.7	YP_009118470	polymerase PB2

### Sheet: S3.2 - Picornaviridae Diamond
Table S3.2 - Diamond BLASTx output for the identification of protein sequences within Picornavidae contigs.
qseqid	sseqid	pident	length	mismatch	gapopen	qstart	qend	sstart	send	evalue	bitscore	gene	library
NODE_13702_length_1594_cov_3.352751	KM873613_SG1_SG1_Torchivirus_A1_tortoise_picornavirus_905	42.3	468	243	11	1450	62	9	454	2.60e-114	340	3Dpol	SRR19391887
NODE_31574_length_671_cov_2.128617	JN867758_SG1_HCoSC_F1_PK5006	29.0	214	128	7	10	600	292	498	2.18e-16	71.6	P1	SRR19391887
NODE_176_length_6935_cov_8.385909	KJ641697_SG3_Diresapivirus_B1_Bat_picornavirus_BtNvPicoV_SC2013	65.3	461	158	1	5520	6896	1	461	8.70e-219	656	3Dpol	SRR9703457
NODE_176_length_6935_cov_8.385909	KJ641685_SG3_Diresapivirus_A1_bat_picornavirus_BtRfPicoV1_YN2012	68.0	771	236	6	411	2711	1	764	0.0	1069	P1	SRR9703457
NODE_20780_length_1017_cov_3.359184	X96870_SG1_Aphthovirus_ERAV_PERV	52.5	278	126	3	1	831	186	458	4.15e-96	286	3Dpol	SRR9703483
NODE_85245_length_239_cov_1.633663	X96871_SG1_Erbovirus_A1_ERBV1_P143671	46.8	77	41	0	238	8	73	149	1.13e-18	71.6	3Dpol	SRR9703483
NODE_63220_length_309_cov_1.786765	X96871_SG1_Erbovirus_A1_ERBV1_P143671	36.4	121	54	4	11	307	139	258	2.44e-21	81.3	P1	SRR9703483
NODE_78076_length_257_cov_1.650000	X96871_SG1_Erbovirus_A1_ERBV1_P143671	65.4	81	27	1	3	245	420	499	1.41e-32	112	P1	SRR9703483
NODE_82910_length_245_cov_1.125000	FJ438908_SG1_HCoSVD1_5004	44.1	68	36	1	243	46	781	848	2.04e-16	66.2	P1	SRR9703483

### Sheet: S3.3 - Alphaflexiviridae Diamon
Table S3.3 - Diamond BLASTx output for the identification of protein sequences within Alphaflexiviridae contigs.
qseqid	sseqid	pident	length	mismatch	gapopen	qstart	qend	sstart	send	evalue	bitscore	gene
SRR10059481_NODE_32508_length_546_cov_12.770624	EU489641_Lolavirus_latenslolii	60.0	35	12	1	441	545	92	124	4.00e-05	33.9	Capsid
SRR19391888_NODE_39452_length_546_cov_11.436620	EU489641_Lolavirus_latenslolii	60.0	35	12	1	106	2	92	124	4.00e-05	33.9	Capsid
SRR19391892_NODE_27030_length_703_cov_20.651376	EU489641_Lolavirus_latenslolii	71.6	148	42	0	258	701	1	148	8.77e-62	187	Capsid
SRR10059481_NODE_25428_length_706_cov_15.496195	EU489641_Lolavirus_latenslolii	74.3	148	38	0	261	704	1	148	1.42e-63	192	Capsid
SRR10059483_NODE_26241_length_706_cov_47.047184	EU489641_Lolavirus_latenslolii	74.3	148	38	0	446	3	1	148	1.42e-63	192	Capsid
SRR10059481_NODE_27488_length_649_cov_14.516667	EU489641_Lolavirus_latenslolii	77.3	22	5	0	582	647	133	154	3.92e-07	40.4	Capsid
SRR19391888_NODE_25267_length_884_cov_10.324551	EU489641_Lolavirus_latenslolii	81.3	208	39	0	624	1	1	208	3.59e-111	315	Capsid
SRR10059481_NODE_764_length_6395_cov_9.534668	EU489641_Lolavirus_latenslolii	81.8	154	26	1	5938	6393	1	154	1.04e-66	219	Capsid
SRR10059483_NODE_27666_length_666_cov_67.199352	EU489641_Lolavirus_latenslolii	81.8	154	26	1	209	664	1	154	1.76e-74	219	Capsid
SRR19391888_NODE_1295_length_5852_cov_7.330174	EU489641_Lolavirus_latenslolii	81.8	154	26	1	5395	5850	1	154	6.90e-67	219	Capsid
SRR19391892_NODE_28313_length_667_cov_29.030744	EU489641_Lolavirus_latenslolii	81.8	154	26	1	458	3	1	154	1.76e-74	219	Capsid
SRR10059481_NODE_431_length_7502_cov_27.751241	EU489641_Lolavirus_latenslolii	85.0	294	44	0	6430	7311	1	294	1.04e-157	480	Capsid
SRR10059483_NODE_276_length_7498_cov_84.508256	EU489641_Lolavirus_latenslolii	85.0	294	44	0	6430	7311	1	294	1.04e-157	480	Capsid
SRR19391888_NODE_537_length_7498_cov_20.439254	EU489641_Lolavirus_latenslolii	85.0	294	44	0	6430	7311	1	294	1.04e-157	480	Capsid
SRR19391892_NODE_364_length_7540_cov_35.110800	EU489641_Lolavirus_latenslolii	85.0	294	44	0	1111	230	1	294	1.07e-157	480	Capsid
SRR10059481_NODE_27900_length_639_cov_50.520339	EU489641_Lolavirus_latenslolii	89.5	124	13	0	267	638	1	124	1.58e-67	201	Capsid
SRR10059483_NODE_4306_length_3334_cov_84.917199	EU489641_Lolavirus_latenslolii	89.5	124	13	0	2962	3333	1	124	8.52e-61	201	Capsid
SRR19391888_NODE_33845_length_639_cov_36.535593	EU489641_Lolavirus_latenslolii	89.5	124	13	0	267	638	1	124	1.58e-67	201	Capsid
SRR19391892_NODE_4405_length_3334_cov_35.817656	EU489641_Lolavirus_latenslolii	89.5	124	13	0	373	2	1	124	8.52e-61	201	Capsid
SRR10059481_NODE_36273_length_486_cov_22.990847	EU489641_Lolavirus_latenslolii	92.2	102	8	0	485	180	193	294	1.77e-70	206	Capsid
SRR10059483_NODE_37046_length_489_cov_73.086364	EU489641_Lolavirus_latenslolii	92.2	102	8	0	488	183	193	294	1.84e-70	206	Capsid
SRR19391888_NODE_43490_length_492_cov_12.040632	EU489641_Lolavirus_latenslolii	92.2	102	8	0	491	186	193	294	1.92e-70	206	Capsid
SRR19391892_NODE_37255_length_495_cov_30.100897	EU489641_Lolavirus_latenslolii	92.2	102	8	0	494	189	193	294	1.99e-70	206	Capsid
SRR10059481_NODE_98381_length_224_cov_4.325714	EU489641_Lolavirus_latenslolii	93.8	16	1	0	48	1	193	208	1.78e-08	40.4	Capsid
SRR10059483_NODE_29499_length_623_cov_32.033101	EU489641_Lolavirus_latenslolii	93.8	16	1	0	576	623	193	208	3.58e-07	40.4	Capsid
SRR19391888_NODE_34666_length_623_cov_5.545296	EU489641_Lolavirus_latenslolii	93.8	16	1	0	48	1	193	208	3.58e-07	40.4	Capsid
SRR10059481_NODE_96224_length_227_cov_27.949438	EU489641_Lolavirus_latenslolii	97.3	75	2	0	225	1	134	208	9.10e-52	155	Capsid
SRR19391892_NODE_96451_length_227_cov_29.696629	EU489641_Lolavirus_latenslolii	97.3	75	2	0	225	1	134	208	9.10e-52	155	Capsid
SRR10059481_NODE_27442_length_650_cov_35.237937	EU489641_Lolavirus_latenslolii	97.4	155	4	0	3	467	140	294	1.22e-110	311	Capsid
SRR10059483_NODE_28321_length_650_cov_113.628952	EU489641_Lolavirus_latenslolii	97.4	155	4	0	648	184	140	294	1.22e-110	311	Capsid
SRR19391888_NODE_33104_length_654_cov_22.044628	EU489641_Lolavirus_latenslolii	97.4	155	4	0	652	188	140	294	1.27e-110	311	Capsid
SRR19391892_NODE_28861_length_654_cov_48.120661	EU489641_Lolavirus_latenslolii	97.4	155	4	0	652	188	140	294	1.27e-110	311	Capsid
SRR10059483_NODE_98945_length_227_cov_75.303371	EU489641_Lolavirus_latenslolii	98.7	75	1	0	3	227	134	208	1.61e-52	157	Capsid
SRR10059481_NODE_24314_length_741_cov_58.354046	EU489641_Lolavirus_latenslolii	98.9	186	2	0	1	558	109	294	2.75e-134	372	Capsid
SRR10059483_NODE_25085_length_741_cov_175.447977	EU489641_Lolavirus_latenslolii	98.9	186	2	0	1	558	109	294	2.75e-134	372	Capsid
SRR19391888_NODE_29339_length_745_cov_40.247126	EU489641_Lolavirus_latenslolii	98.9	186	2	0	745	188	109	294	2.86e-134	372	Capsid
SRR19391892_NODE_25678_length_745_cov_72.119253	EU489641_Lolavirus_latenslolii	98.9	186	2	0	745	188	109	294	2.86e-134	372	Capsid
SRR19391892_NODE_13921_length_1475_cov_4.100281	EU489641_Lolavirus_latenslolii	77.5	511	94	5	1475	3	175	684	5.45e-264	763	Replicase
SRR19391892_NODE_14837_length_1382_cov_2.704426	EU489641_Lolavirus_latenslolii	81.2	462	81	3	1380	1	166	623	5.72e-254	735	Replicase
SRR10059481_NODE_1244_length_5533_cov_4.516229	EU489641_Lolavirus_latenslolii	87.4	1569	191	4	5531	831	166	1729	0.0	2777	Replicase
SRR10059483_NODE_1078_length_5533_cov_13.590263	EU489641_Lolavirus_latenslolii	87.4	1569	190	4	3	4703	166	1729	0.0	2776	Replicase
SRR19391888_NODE_1295_length_5852_cov_7.330174	EU489641_Lolavirus_latenslolii	88.6	1374	135	5	2	4063	356	1728	0.0	2454	Replicase
SRR10059483_NODE_276_length_7498_cov_84.508256	EU489641_Lolavirus_latenslolii	88.7	1703	184	4	3	5102	32	1729	0.0	3063	Replicase
SRR19391888_NODE_537_length_7498_cov_20.439254	EU489641_Lolavirus_latenslolii	88.7	1703	184	4	3	5102	32	1729	0.0	3063	Replicase
SRR19391892_NODE_364_length_7540_cov_35.110800	EU489641_Lolavirus_latenslolii	88.7	1703	184	4	7538	2439	32	1729	0.0	3063	Replicase
SRR10059481_NODE_431_length_7502_cov_27.751241	EU489641_Lolavirus_latenslolii	88.8	1703	183	4	3	5102	32	1729	0.0	3067	Replicase
SRR10059481_NODE_764_length_6395_cov_9.534668	EU489641_Lolavirus_latenslolii	89.2	1555	147	5	1	4605	175	1728	0.0	2799	Replicase
SRR10059483_NODE_971_length_5698_cov_24.608780	EU489641_Lolavirus_latenslolii	89.4	1555	144	5	1	4605	175	1728	0.0	2808	Replicase
SRR19391892_NODE_2689_length_4167_cov_7.329529	EU489641_Lolavirus_latenslolii	90.1	1111	109	1	5	3337	620	1729	0.0	2052	Replicase
SRR19391892_NODE_2517_length_4272_cov_12.535401	EU489641_Lolavirus_latenslolii	95.1	1059	52	0	4270	1094	670	1728	0.0	2078	Replicase
SRR19391888_NODE_9723_length_2264_cov_3.173363	EU489641_Lolavirus_latenslolii	95.5	712	32	0	2264	129	1018	1729	0.0	1411	Replicase
SRR10059481_NODE_4819_length_3192_cov_11.190582	EU489641_Lolavirus_latenslolii	95.6	1062	47	0	5	3190	142	1203	0.0	2068	Replicase
SRR10059483_NODE_15628_length_1253_cov_42.239203	EU489641_Lolavirus_latenslolii	95.9	417	17	0	2	1252	618	1034	7.84e-286	816	Replicase
SRR19391892_NODE_11512_length_1761_cov_18.601051	EU489641_Lolavirus_latenslolii	97.1	586	17	0	1760	3	618	1203	0.0	1170	Replicase
SRR19391888_NODE_3294_length_4175_cov_12.429472	EU489641_Lolavirus_latenslolii	97.6	1109	27	0	4173	847	621	1729	0.0	2220	Replicase
SRR10059481_NODE_10873_length_1777_cov_15.335069	EU489641_Lolavirus_latenslolii	98.2	541	10	0	3	1625	1189	1729	0.0	1091	Replicase
SRR10059483_NODE_4306_length_3334_cov_84.917199	EU489641_Lolavirus_latenslolii	98.2	541	10	0	3	1625	1189	1729	0.0	1091	Replicase
SRR19391892_NODE_4405_length_3334_cov_35.817656	EU489641_Lolavirus_latenslolii	98.2	541	10	0	3332	1710	1189	1729	0.0	1091	Replicase
SRR10059481_NODE_10868_length_1778_cov_10.835165	EU489641_Lolavirus_latenslolii	99.3	541	4	0	1776	154	1189	1729	0.0	1096	Replicase
SRR10059483_NODE_10968_length_1778_cov_32.425101	EU489641_Lolavirus_latenslolii	99.3	541	4	0	1776	154	1189	1729	0.0	1096	Replicase
SRR19391888_NODE_13187_length_1743_cov_5.014168	EU489641_Lolavirus_latenslolii	99.3	541	4	0	1741	119	1189	1729	0.0	1096	Replicase
SRR19391892_NODE_11397_length_1778_cov_12.038751	EU489641_Lolavirus_latenslolii	99.3	541	4	0	3	1625	1189	1729	0.0	1096	Replicase

### Sheet: S3.4 - Papillomavridae Genes
Table S3.4 - Diamond BLASTx output for the identification of protein sequences within Papillomaviridae contigs.
qseqid	sseqid	pident	length	mismatch	gapopen	qstart	qend	sstart	send	evalue	bitscore	gene
ERR2756786_NODE_136743_length_367_cov_0.816327	PlPV1_Procyon_lotor_papillomavirus_1	44.9	69	38	0	241	35	244	312	9.95e-19	75.9	E1
ERR2756786_NODE_146120_length_356_cov_1.081272	AmPV3_Ailuropoda_melanoleuca_papillomavirus_3	51.5	99	48	0	49	345	177	275	1.99e-27	100.0	E1
ERR2756786_NODE_189960_length_314_cov_1.925311	EdPV2_Erethizon_dorsatum_papillomavirus_2	42.7	96	51	1	3	290	20	111	2.64e-16	68.2	E1
ERR2756786_NODE_412285_length_231_cov_0.962025	PcPV1_Puma_concolor_papillomavirus_1	61.8	76	29	0	4	231	477	552	7.08e-34	116.0	E1
ERR2756786_NODE_440231_length_225_cov_1.019737	PtirPV1_Panthera_tigris_tigris_papillomavirus_1	56.9	72	29	2	3	212	60	131	2.91e-16	66.6	E1
ERR2756792_NODE_10132_length_1357_cov_1.889408	PpuPV1_Pudu_puda_papillomavirus_1	56.8	243	104	1	1356	631	363	605	4.66e-91	323.0	E1
ERR2756795_NODE_202373_length_246_cov_0.832370	ElPV2_Enhydra_lutris_papillomavirus_2	82.7	81	14	0	245	3	436	516	4.02e-31	153.0	E1
ERR2756795_NODE_22682_length_716_cov_0.914463	MrPV1_Myotis_ricketti_papillomavirus_1	47.4	95	45	2	652	374	39	130	4.87e-17	75.1	E1
ERR2756795_NODE_233327_length_233_cov_1.943750	HPV180_Human_Papillomavirus_180	62.2	45	17	0	135	1	159	203	2.6e-14	61.2	E1
ERR2756795_NODE_36489_length_556_cov_1.968944	MrPV1_Myotis_ricketti_papillomavirus_1	61.6	86	32	1	5	259	613	698	5.25e-17	119.0	E1
ERR2756797_NODE_183082_length_268_cov_0.984615	MrPV1_Myotis_ricketti_papillomavirus_1	64.0	75	26	1	21	242	621	695	3.59e-31	109.0	E1
ERR2756797_NODE_210548_length_257_cov_1.684783	AmPV3_Ailuropoda_melanoleuca_papillomavirus_3	49.4	85	43	0	256	2	236	320	3.41e-08	89.7	E1
ERR2756804_NODE_146087_length_252_cov_2.061453	HPV187_Human_Papillomavirus_187	73.3	45	12	0	118	252	150	194	2.32e-16	67.4	E1
ERR2756804_NODE_158329_length_247_cov_1.057471	PlPV1_Procyon_lotor_papillomavirus_1	49.4	79	40	0	237	1	249	327	3.38e-25	92.4	E1
ERR2756804_NODE_35737_length_456_cov_1.958225	TePV1_Talpa_europaea_papillomavirus_1	49.6	129	52	3	404	39	1	123	9.75e-28	102.0	E1
ERR3569459_NODE_23184_length_688_cov_1.803252	TePV1_Talpa_europaea_papillomavirus_1	40.7	216	100	6	1	633	54	246	5.33e-31	115.0	E1
ERR3569461_NODE_24014_length_602_cov_1.890359	CPV10_Canis_familiaris_papillomavirus_10	38.2	186	85	5	549	1	41	199	9.14e-25	96.3	E1
ERR3569463_NODE_4365_length_571_cov_2.100402	TePV1_Talpa_europaea_papillomavirus_1	43.1	197	86	4	569	12	25	206	2.83e-38	134.0	E1
ERR3569467_NODE_119386_length_279_cov_0.752427	LwPV3_Leptonychotes_weddellii_papillomavirus_3	65.9	91	30	1	274	5	407	497	9.63e-22	125.0	E1
ERR3569467_NODE_201301_length_234_cov_0.962733	MscPV1_Miniopterus_schreibersii_papillomavirus_1	55.8	52	15	2	101	232	1	52	2.83e-12	55.5	E1
ERR3569467_NODE_210329_length_230_cov_0.987261	CPV18_Canis_familiaris_papillomavirus_18	52.1	73	35	0	219	1	253	325	1.53e-23	87.4	E1
ERR3569477_NODE_108469_length_371_cov_1.036913	TmelPV2_Taphozous_melanopogon_papillomavirus_2	47.2	72	37	1	5	220	522	592	4.61e-20	79.7	E1
ERR3569477_NODE_149658_length_320_cov_0.947368	AmPV1_Ailuropoda_melanoleuca_papillomavirus_1	75.5	106	26	0	320	3	395	500	2.33e-40	179.0	E1
ERR3569477_NODE_38931_length_609_cov_1.369403	HlepPV3_Hydrurga_leptonyx_papillomavirus_3	47.2	199	93	6	578	3	36	229	2.45e-44	151.0	E1
ERR3569481_NODE_345508_length_262_cov_0.820106	FcaPV2_Felis_domesticus_papillomavirus_2	55.2	67	29	1	65	262	123	189	5.48e-17	69.3	E1
ERR3569485_NODE_141933_length_274_cov_0.761194	ElPV2_Enhydra_lutris_papillomavirus_2	80.0	90	18	0	272	3	436	525	1.56e-50	162.0	E1
ERR3569485_NODE_17406_length_816_cov_2.160162	MrPV1_Myotis_ricketti_papillomavirus_1	56.7	67	28	1	816	619	632	698	5.33e-20	84.7	E1
ERR3569485_NODE_30827_length_577_cov_1.402778	MrPV1_Myotis_ricketti_papillomavirus_1	32.2	227	113	7	576	1	48	268	5.48e-17	73.6	E1
ERR3569493_NODE_121784_length_351_cov_1.960432	MrPV1_Myotis_ricketti_papillomavirus_1	60.4	48	18	1	342	202	651	698	3.11e-16	68.6	E1
ERR3569493_NODE_209603_length_266_cov_1.207254	CcarPV4_Caracal_caracal_papillomavirus_4	78.4	88	19	0	3	266	435	522	1.13e-51	166.0	E1
ERR3569493_NODE_228744_length_257_cov_0.847826	MfPV4_Macaca_fascicularis_papillomavirus_4	48.2	85	44	0	2	256	191	275	6.8e-22	83.2	E1
ERR3569493_NODE_94390_length_400_cov_0.954128	MrPV1_Myotis_ricketti_papillomavirus_1	48.4	95	44	2	329	51	39	130	1.43e-18	75.9	E1
SRR9703484_NODE15388_length_1308_cov_5.739575	FcaPV8_Felis_catus_papillomavirus_8	53.2	440	186	6	1281	1	134	566	4.48e-163	468.0	E1
SRR9703484_NODE24655_length_755_cov_41.182451	SfPV1_Sylvilagus_floridanus_papillomavirus_1	57.4	54	22	1	748	587	550	602	8.05e-14	65.9	E1
SRR9703484_NODE37416_length_463_cov_16.605634	TmelPV1_Taphozous_melanopogon_papillomavirus_1	47.4	116	52	4	46	390	3	110	1.29e-19	79.7	E1
ERR2756786_NODE_15692_length_1100_cov_3.210321	AmPV5_Ailuropoda_melanoleuca_papillomavirus_5	42.5	167	83	4	741	265	228	389	1.31e-32	120.0	E2
ERR2756786_NODE_196720_length_309_cov_0.991525	OcPV1_Oryctolagus_cuniculus_papillomavirus_1	55.1	98	43	1	12	302	79	176	6.51e-17	110.0	E2
ERR2756786_NODE_21077_length_939_cov_2.801386	SkuhPV2_Scotophilus_kuhlii_papillomavirus_2	50.8	124	60	1	406	774	297	420	6.93e-35	126.0	E2
ERR2756786_NODE_22960_length_897_cov_1.830097	HPV1_Human_Papillomavirus_1	47.6	145	74	2	390	818	256	400	1.86e-34	124.0	E2
ERR2756786_NODE_34711_length_713_cov_1.732813	AmPV5_Ailuropoda_melanoleuca_papillomavirus_5	51.8	114	54	1	656	315	276	388	1.09e-35	125.0	E2
ERR2756786_NODE_39703_length_663_cov_2.335593	HPV159_Human_Papillomavirus_159	58.3	60	25	0	481	660	346	405	1.02e-17	75.9	E2
ERR2756789_NODE_13948_length_925_cov_3.075117	MrPV1_Myotis_ricketti_papillomavirus_1	38.7	163	74	5	117	578	212	357	5.55e-14	108.0	E2
ERR2756792_NODE_10132_length_1357_cov_1.889408	MsPV1_Morelia_spilota_papillomavirus_1	54.4	160	70	1	674	195	1	157	3.11e-49	167.0	E2
ERR2756792_NODE_18268_length_973_cov_21.382222	AmPV5_Ailuropoda_melanoleuca_papillomavirus_5	42.5	167	83	4	768	292	228	389	5.44e-33	120.0	E2
ERR2756792_NODE_38577_length_633_cov_5.246429	FcaPV9_Felis_catus_papillomavirus_9	47.6	103	49	1	300	7	213	315	7.64e-20	81.3	E2
ERR2756795_NODE_14702_length_921_cov_7.719340	MrPV1_Myotis_ricketti_papillomavirus_1	38.7	163	74	5	819	358	212	357	5.55e-14	108.0	E2
ERR2756795_NODE_36489_length_556_cov_1.968944	EePV1_Erinaceus_europaeus_papillomavirus_1	56.9	116	50	0	204	551	1	116	2.98e-41	138.0	E2
ERR2756797_NODE_189018_length_266_cov_0.797927	OcPV1_Oryctolagus_cuniculus_papillomavirus_1	50.0	70	34	1	1	207	345	414	8.15e-19	73.9	E2
ERR2756797_NODE_321428_length_226_cov_1.529412	MungPV1_Meriones_unguiculatus_papillomavirus_1	65.3	75	26	0	2	226	43	117	1.25e-28	101.0	E2
ERR2756797_NODE_5932_length_1473_cov_2.085714	MrPV1_Myotis_ricketti_papillomavirus_1	44.9	98	48	1	1201	908	266	357	2.44e-26	104.0	E2
ERR2756804_NODE_136737_length_257_cov_1.179348	HPV134_Human_Papillomavirus_134	66.7	63	21	0	67	255	304	366	7.68e-24	87.8	E2
ERR2756804_NODE_143052_length_254_cov_0.856354	UuPV1_Uncia_uncia_papillomavirus_1	70.2	84	24	1	2	250	42	125	1.04e-33	114.0	E2
ERR2756804_NODE_214731_length_225_cov_1.026316	FcaPV10_Felis_catus_papillomavirus_10	62.5	48	18	0	224	81	400	447	3.25e-18	71.6	E2
ERR2756804_NODE_21896_length_595_cov_3.208812	UuPV1_Uncia_uncia_papillomavirus_1	51.1	92	44	1	273	1	266	357	2.26e-10	99.0	E2
ERR2756804_NODE_51459_length_382_cov_0.750809	SkuhPV2_Scotophilus_kuhlii_papillomavirus_2	57.0	100	42	1	365	69	321	420	3.17e-35	120.0	E2
ERR2756804_NODE_72889_length_326_cov_0.924901	AmPV5_Ailuropoda_melanoleuca_papillomavirus_5	46.5	101	53	1	3	305	290	389	4.55e-30	105.0	E2
ERR2756804_NODE_8076_length_1099_cov_2.050682	CcarPV4_Caracal_caracal_papillomavirus_4	45.8	131	71	0	744	352	236	366	4.41e-15	116.0	E2
ERR3569453_NODE_18830_length_789_cov_1.155028	HPV134_Human_Papillomavirus_134	60.5	114	43	2	333	671	304	416	1.49e-42	145.0	E2
ERR3569459_NODE_163524_length_266_cov_2.331606	RfPV3_Rhinolophus_ferrumequinum_papillomavirus_3	55.2	87	38	1	263	3	42	127	3.47e-26	94.0	E2
ERR3569459_NODE_23130_length_689_cov_2.090909	CPV6_Canis_familiaris_papillomavirus_6	53.1	96	38	2	286	2	267	356	1.86e-23	92.0	E2
ERR3569459_NODE_7438_length_1327_cov_25.655502	AmPV5_Ailuropoda_melanoleuca_papillomavirus_5	51.8	114	54	1	759	418	276	388	1.42e-33	125.0	E2
ERR3569461_NODE_13434_length_829_cov_5.599206	AmPV5_Ailuropoda_melanoleuca_papillomavirus_5	54.4	114	52	0	348	7	275	388	2.89e-40	139.0	E2
ERR3569463_NODE_134652_length_259_cov_0.822581	CcanPV1_Castor_canadensis_papillomavirus_1	63.5	85	31	0	259	5	42	126	7.13e-32	109.0	E2
ERR3569463_NODE_136223_length_258_cov_0.837838	CcarPV3_Caracal_caracal_papillomavirus_3	60.5	38	15	0	257	144	153	190	2.48e-12	55.5	E2
ERR3569463_NODE_1700_length_673_cov_2.211667	TbraPV1_Tadarida_brasiliensis_papillomavirus_1	36.8	239	125	4	673	8	130	359	3.83e-38	132.0	E2
ERR3569467_NODE_13359_length_941_cov_2.190092	SkuhPV2_Scotophilus_kuhlii_papillomavirus_2	50.8	124	60	1	409	777	297	420	6.93e-35	126.0	E2
ERR3569467_NODE_17922_length_784_cov_2.102672	HPV159_Human_Papillomavirus_159	55.8	77	33	1	232	2	346	421	2.88e-22	90.1	E2
ERR3569467_NODE_26251_length_619_cov_2.135531	HPV221_Human_Papillomavirus_221	48.7	115	46	3	354	10	264	365	2.28e-25	96.7	E2
ERR3569475_NODE_10243_length_992_cov_12.192601	AmPV5_Ailuropoda_melanoleuca_papillomavirus_5	42.5	167	83	4	787	311	228	389	6.21e-33	120.0	E2
ERR3569475_NODE_22688_length_616_cov_2.046041	MrPV1_Myotis_ricketti_papillomavirus_1	39.8	103	42	4	515	234	212	303	4.66e-13	61.6	E2
ERR3569475_NODE_74857_length_337_cov_1.469697	MsPV1_Morelia_spilota_papillomavirus_1	57.9	107	45	0	334	14	15	121	2.13e-19	119.0	E2
ERR3569477_NODE_108469_length_371_cov_1.036913	HPV132_Human_Papillomavirus_132	53.6	69	32	0	156	362	3	71	6.37e-17	70.1	E2
ERR3569477_NODE_13285_length_1104_cov_6.483026	AmPV5_Ailuropoda_melanoleuca_papillomavirus_5	42.5	167	83	4	358	834	228	389	1.36e-32	120.0	E2
ERR3569477_NODE_18310_length_920_cov_7.349469	MrPV1_Myotis_ricketti_papillomavirus_1	38.7	163	74	5	122	583	212	357	5.43e-14	108.0	E2
ERR3569477_NODE_35999_length_634_cov_6.568627	FcaPV9_Felis_catus_papillomavirus_9	47.8	113	54	1	328	5	213	325	3.84e-24	93.2	E2
ERR3569479_NODE_11326_length_894_cov_5.390987	MrPV1_Myotis_ricketti_papillomavirus_1	38.7	163	74	5	107	568	212	357	4.46e-13	108.0	E2
ERR3569479_NODE_14056_length_790_cov_3.767085	MungPV1_Meriones_unguiculatus_papillomavirus_1	65.3	75	26	0	1	225	43	117	1.68e-26	102.0	E2
ERR3569481_NODE_168475_length_353_cov_1.485714	MscPV2_Miniopterus_schreibersii_papillomavirus_2	60.0	70	28	0	236	27	268	337	1.52e-24	90.9	E2
ERR3569481_NODE_28166_length_711_cov_1.948276	HPV159_Human_Papillomavirus_159	55.8	77	33	1	239	9	346	421	1.19e-22	90.5	E2
ERR3569481_NODE_28258_length_710_cov_2.249608	FcaPV8_Felis_catus_papillomavirus_8	48.5	103	53	0	311	3	264	366	1.84e-25	97.8	E2
ERR3569481_NODE_411501_length_246_cov_0.895954	RfPV4_Rhinolophus_ferrumequinum_papillomavirus_4	54.3	81	34	1	243	1	247	324	3.74e-25	90.9	E2
ERR3569485_NODE_17406_length_816_cov_2.160162	EePV1_Erinaceus_europaeus_papillomavirus_1	52.9	191	83	4	674	114	1	188	1.25e-62	197.0	E2
ERR3569485_NODE_3624_length_2044_cov_3.091832	MrPV1_Myotis_ricketti_papillomavirus_1	45.9	98	47	1	2023	1730	266	357	9.76e-12	107.0	E2
ERR3569491_NODE_29343_length_733_cov_1.095455	MrPV1_Myotis_ricketti_papillomavirus_1	38.7	163	74	5	631	170	212	357	3.29e-29	107.0	E2
ERR3569493_NODE_121784_length_351_cov_1.960432	TbelPV2_Tupaia_belangeri_papillomavirus_2	62.4	85	32	0	257	3	1	85	2.38e-30	107.0	E2
ERR3569493_NODE_24915_length_820_cov_6.143240	MrPV1_Myotis_ricketti_papillomavirus_1	38.7	163	74	5	708	247	212	357	2.56e-29	108.0	E2
SRR9703484_NODE24655_length_755_cov_41.182451	RfPV1_Rhinolophus_ferrumequinum_papillomavirus_1	53.1	194	91	0	639	58	2	195	2.47e-71	219.0	E2
SRR9703484_NODE49540_length_339_cov_644.122517	AmPV4_Ailuropoda_melanoleuca_papillomavirus_4	42.5	73	41	1	223	5	233	304	8.57e-12	55.1	E2
ERR2756786_NODE_212433_length_297_cov_0.700893	TrobPV2_Tylonycteris_robustula_papillomavirus_2	64.8	88	29	1	295	32	409	494	4.46e-18	117.0	L1
ERR2756786_NODE_23749_length_881_cov_0.930693	TrobPV3_Tylonycteris_robustula_papillomavirus_3	66.9	296	92	4	880	2	2	294	4.31e-145	412.0	L1
ERR2756786_NODE_240408_length_278_cov_1.502439	TrobPV3_Tylonycteris_robustula_papillomavirus_3	72.8	92	23	1	276	1	104	193	4.46e-44	144.0	L1
ERR2756786_NODE_287675_length_262_cov_0.820106	CPV6_Canis_familiaris_papillomavirus_6	59.3	86	34	1	3	260	170	254	1.23e-31	110.0	L1
ERR2756786_NODE_362474_length_242_cov_0.917160	FarcPV1_Fratercula_arctica_papillomavirus_1	53.8	80	29	1	1	240	150	221	2.61e-07	86.7	L1
ERR2756786_NODE_364729_length_241_cov_1.357143	MfoiPV1_Martes_foina_papillomavirus_1	73.4	79	21	0	3	239	45	123	1.97e-41	136.0	L1
ERR2756786_NODE_426269_length_228_cov_0.993548	MscPV1_Miniopterus_schreibersii_papillomavirus_1	62.7	75	28	0	227	3	218	292	2.07e-31	108.0	L1
ERR2756789_NODE_102252_length_343_cov_1.007407	MrPV1_Myotis_ricketti_papillomavirus_1	78.1	114	25	0	1	342	77	190	2.11e-65	201.0	L1
ERR2756789_NODE_270037_length_242_cov_0.923077	AgPV1_Alouatta_guariba_papillomavirus_1	70.0	80	24	0	2	241	255	334	1.19e-40	134.0	L1
ERR2756792_NODE_161316_length_300_cov_0.907489	TmelPV2_Taphozous_melanopogon_papillomavirus_2	60.9	92	36	0	299	24	267	358	2.53e-36	123.0	L1
ERR2756792_NODE_1752_length_3071_cov_4.123416	TrobPV3_Tylonycteris_robustula_papillomavirus_3	66.3	492	157	6	1384	2841	1	489	2.17e-226	688.0	L1
ERR2756792_NODE_287686_length_240_cov_0.928144	MrPV1_Myotis_ricketti_papillomavirus_1	77.8	45	10	0	226	92	375	419	9.6e-06	79.3	L1
ERR2756792_NODE_50483_length_547_cov_1.289030	MrPV1_Myotis_ricketti_papillomavirus_1	77.0	74	17	0	323	544	1	74	7.05e-36	125.0	L1
ERR2756795_NODE_14535_length_928_cov_2.106433	MrPV1_Myotis_ricketti_papillomavirus_1	77.1	205	47	0	615	1	1	205	1.66e-102	345.0	L1
ERR2756795_NODE_231022_length_234_cov_1.447205	MfoiPV1_Martes_foina_papillomavirus_1	76.9	78	18	0	234	1	43	120	5.02e-42	137.0	L1
ERR2756795_NODE_6866_length_1425_cov_2.031805	MrPV1_Myotis_ricketti_papillomavirus_1	73.6	296	76	2	1	888	206	499	1.15e-140	449.0	L1
ERR2756797_NODE_165494_length_275_cov_1.920792	MrPV1_Myotis_ricketti_papillomavirus_1	82.9	41	7	0	153	275	1	41	1e-19	77.0	L1
ERR2756797_NODE_27144_length_632_cov_1.127013	MrPV1_Myotis_ricketti_papillomavirus_1	74.3	109	27	1	632	306	381	488	1.58e-48	160.0	L1
ERR2756797_NODE_60546_length_425_cov_1.721591	MrPV1_Myotis_ricketti_papillomavirus_1	77.0	139	32	0	418	2	59	197	6.22e-64	237.0	L1
ERR2756804_NODE_16202_length_710_cov_2.094192	CcanPV1_Castor_canadensis_papillomavirus_1	68.0	175	53	2	525	1	1	172	1.75e-86	261.0	L1
ERR2756804_NODE_74923_length_322_cov_0.843373	RpusPV2_Rhinolophus_pusillus_papillomavirus_2	76.7	30	7	0	92	3	1	30	1.39e-12	57.4	L1
ERR3569453_NODE_329785_length_265_cov_0.807292	EePV1_Erinaceus_europaeus_papillomavirus_1	76.2	84	20	0	12	263	1	84	1.2e-43	142.0	L1
ERR3569459_NODE_108138_length_319_cov_1.569106	RfPV1_Rhinolophus_ferrumequinum_papillomavirus_1	57.5	106	42	1	1	318	321	423	1.3e-24	135.0	L1
ERR3569459_NODE_188727_length_254_cov_0.751381	RfPV4_Rhinolophus_ferrumequinum_papillomavirus_4	64.6	82	28	1	253	8	94	174	1.95e-19	120.0	L1
ERR3569459_NODE_192050_length_252_cov_0.871508	TmPV2_Trichechus_manatus_latirostris_papillomavirus_2	68.7	83	26	0	3	251	42	124	2.46e-24	133.0	L1
ERR3569459_NODE_247615_length_231_cov_1.373418	FarcPV1_Fratercula_arctica_papillomavirus_1	65.6	64	22	0	209	18	179	242	2.35e-27	97.8	L1
ERR3569461_NODE_105994_length_291_cov_0.715596	AmPV4_Ailuropoda_melanoleuca_papillomavirus_4	60.4	96	37	1	2	289	211	305	3.79e-34	117.0	L1
ERR3569467_NODE_133534_length_269_cov_0.954082	RaffPV6_Rhinolophus_affinis_papillomavirus_6	60.2	88	34	1	4	267	127	213	3.78e-15	108.0	L1
ERR3569467_NODE_134414_length_269_cov_0.750000	TrobPV2_Tylonycteris_robustula_papillomavirus_2	62.0	71	19	2	2	214	441	503	1.43e-20	79.3	L1
ERR3569475_NODE_111751_length_276_cov_1.512315	VvarPV2_Varecia_variegata_papillomavirus_2	66.7	45	15	0	3	137	447	491	2.28e-18	73.2	L1
ERR3569475_NODE_190186_length_231_cov_2.443038	MrPV1_Myotis_ricketti_papillomavirus_1	74.3	74	19	0	222	1	217	290	9.71e-22	123.0	L1
ERR3569475_NODE_21835_length_630_cov_0.849192	MrPV1_Myotis_ricketti_papillomavirus_1	74.6	169	41	2	1	507	333	499	5.91e-79	240.0	L1
ERR3569475_NODE_30225_length_525_cov_2.482301	MungPV1_Meriones_unguiculatus_papillomavirus_1	69.7	165	49	1	496	2	1	164	2.54e-83	249.0	L1
ERR3569475_NODE_48857_length_412_cov_3.536873	SscPV3_Saimiri_sciureus_papillomavirus_3	71.5	137	39	0	411	1	206	342	9.38e-54	211.0	L1
ERR3569475_NODE_62144_length_368_cov_1.294915	MrPV1_Myotis_ricketti_papillomavirus_1	77.0	122	28	0	367	2	66	187	5.65e-54	210.0	L1
ERR3569477_NODE_147450_length_322_cov_1.240964	VvarPV2_Varecia_variegata_papillomavirus_2	64.7	51	18	0	317	165	441	491	3.71e-20	79.0	L1
ERR3569477_NODE_17518_length_944_cov_2.656716	TrobPV3_Tylonycteris_robustula_papillomavirus_3	66.9	317	99	4	3	944	30	343	3.91e-159	449.0	L1
ERR3569477_NODE_1788_length_2905_cov_3.595339	MrPV1_Myotis_ricketti_papillomavirus_1	75.2	501	122	2	1276	2778	1	499	2.31e-283	791.0	L1
ERR3569479_NODE_25530_length_569_cov_3.227823	MrPV1_Myotis_ricketti_papillomavirus_1	76.2	147	33	2	2	442	355	499	2.13e-71	219.0	L1
ERR3569479_NODE_8844_length_1033_cov_2.061458	MrPV1_Myotis_ricketti_papillomavirus_1	74.4	320	82	0	960	1	1	320	2.56e-169	517.0	L1
ERR3569481_NODE_134178_length_386_cov_1.143770	TrobPV3_Tylonycteris_robustula_papillomavirus_3	71.1	128	35	1	384	1	68	193	6.11e-63	195.0	L1
ERR3569485_NODE_3146_length_2192_cov_4.120812	MrPV1_Myotis_ricketti_papillomavirus_1	75.2	501	122	2	2190	688	1	499	5.29e-287	791.0	L1
ERR3569493_NODE_61452_length_499_cov_1.678404	MrPV1_Myotis_ricketti_papillomavirus_1	75.0	164	40	1	3	494	330	492	2.61e-80	241.0	L1
ERR3569493_NODE_70301_length_465_cov_0.846939	MrPV1_Myotis_ricketti_papillomavirus_1	75.9	141	34	0	425	3	91	231	5.14e-76	230.0	L1
SRR9703484_NODE2963_length_3832_cov_57.367852	CPV1_Canis_familiaris_oral_papillomavirus_1	61.8	484	178	5	1731	3182	1	477	1.83e-213	622.0	L1
ERR2756786_NODE_15692_length_1100_cov_3.210321	RaffPV6_Rhinolophus_affinis_papillomavirus_6	87.5	32	4	0	102	7	3	34	1.35e-12	63.5	L2
ERR2756786_NODE_165939_length_336_cov_0.882129	EsPV2_Eptesicus_serotinus_papillomavirus_2	46.1	102	55	0	1	306	343	444	2.57e-07	88.2	L2
ERR2756786_NODE_246086_length_276_cov_1.206897	HPV124_Human_Papillomavirus_124	49.4	89	43	1	274	8	132	218	6.28e-24	89.0	L2
ERR2756786_NODE_307966_length_255_cov_1.285714	TbraPV1_Tadarida_brasiliensis_papillomavirus_1	56.3	87	25	2	1	252	39	115	6.71e-21	80.1	L2
ERR2756786_NODE_335135_length_248_cov_1.114286	SkuhPV3_Scotophilus_kuhlii_papillomavirus_3	42.0	81	44	2	8	247	60	138	1.38e-14	62.0	L2
ERR2756786_NODE_34711_length_713_cov_1.732813	HPV27_Human_Papillomavirus_27	67.9	28	9	0	94	11	2	29	1.72e-07	46.2	L2
ERR2756786_NODE_401349_length_233_cov_0.975000	RsinPV1_Rhinolophus_sinicus_papillomavirus_1	44.9	69	37	1	228	22	169	236	3.53e-13	57.8	L2
ERR2756786_NODE_97606_length_427_cov_1.838983	HPV193_Human_Papillomavirus_193	58.1	117	48	1	423	76	299	415	3.01e-38	130.0	L2
ERR2756789_NODE_13948_length_925_cov_3.075117	AgazPV1_Arctocephalus_gazella_papillomavirus_1	69.4	36	9	1	817	924	6	39	4.53e-08	48.9	L2
ERR2756792_NODE_1752_length_3071_cov_4.123416	HPV98_Human_Papillomavirus_98	45.0	478	221	14	1	1359	58	518	4.75e-99	317.0	L2
ERR2756792_NODE_18268_length_973_cov_21.382222	RaffPV6_Rhinolophus_affinis_papillomavirus_6	83.3	42	7	0	128	3	3	44	2.6e-16	74.3	L2
ERR2756795_NODE_14702_length_921_cov_7.719340	LwPV7_Leptonychotes_weddellii_papillomavirus_7	71.1	38	9	1	116	3	5	40	6.23e-10	54.7	L2
ERR2756795_NODE_22050_length_728_cov_1.203053	MrPV1_Myotis_ricketti_papillomavirus_1	45.8	253	108	8	727	2	46	280	2.34e-51	168.0	L2
ERR2756797_NODE_5932_length_1473_cov_2.085714	MrPV1_Myotis_ricketti_papillomavirus_1	50.7	221	85	6	657	4	6	205	8.35e-53	179.0	L2
ERR2756797_NODE_69056_length_400_cov_1.596330	MrPV1_Myotis_ricketti_papillomavirus_1	47.6	145	55	7	399	1	225	360	1.57e-28	103.0	L2
ERR2756804_NODE_10825_length_917_cov_1.827014	PlPV1_Procyon_lotor_papillomavirus_1	42.2	258	104	9	140	892	154	373	2.04e-32	164.0	L2
ERR2756804_NODE_16202_length_710_cov_2.094192	ElPV2_Enhydra_lutris_papillomavirus_2	61.8	34	13	0	649	548	481	514	2.27e-08	48.9	L2
ERR2756804_NODE_213372_length_226_cov_0.797386	AmPV4_Ailuropoda_melanoleuca_papillomavirus_4	60.3	78	28	2	225	1	31	108	1.27e-08	90.1	L2
ERR2756804_NODE_74923_length_322_cov_0.843373	TmelPV1_Taphozous_melanopogon_papillomavirus_1	46.0	63	21	2	292	110	498	549	6.11e-11	52.8	L2
ERR2756804_NODE_78396_length_315_cov_0.904959	RfPV7_Rhinolophus_ferrumequinum_papillomavirus_7	57.3	110	37	5	1	315	254	358	2.24e-11	99.4	L2
ERR2756804_NODE_8076_length_1099_cov_2.050682	HPV24_Human_Papillomavirus_24	58.6	116	40	4	346	14	1	113	6.43e-31	118.0	L2
ERR3569459_NODE_150177_length_274_cov_0.771144	RfPV4_Rhinolophus_ferrumequinum_papillomavirus_4	49.2	61	26	1	91	273	276	331	1.73e-13	59.3	L2
ERR3569459_NODE_7438_length_1327_cov_25.655502	EdPV2_Erethizon_dorsatum_papillomavirus_2	67.7	62	20	0	208	23	6	67	2.48e-21	91.3	L2
ERR3569459_NODE_8615_length_1219_cov_3.351658	HPV9_Human_Papillomavirus_9	35.5	409	173	15	3	1127	56	407	2.81e-53	181.0	L2
ERR3569461_NODE_12455_length_866_cov_1.345523	PlpPV1_Panthera_leo_persica_papillomavirus_1	51.9	237	109	4	1	708	16	248	6.33e-56	183.0	L2
ERR3569463_NODE_11746_length_471_cov_1.379397	RpusPV2_Rhinolophus_pusillus_papillomavirus_2	49.7	145	63	3	441	7	282	416	1.35e-19	124.0	L2
ERR3569467_NODE_100830_length_305_cov_1.340517	UuPV1_Uncia_uncia_papillomavirus_1	61.3	62	23	1	122	304	264	325	2.75e-19	76.3	L2
ERR3569467_NODE_30453_length_568_cov_1.408081	SkuhPV4_Scotophilus_kuhlii_papillomavirus_4	62.0	121	42	2	379	17	6	122	3.01e-38	132.0	L2
ERR3569475_NODE_10243_length_992_cov_12.192601	RaffPV6_Rhinolophus_affinis_papillomavirus_6	77.6	49	11	0	147	1	3	51	4.3e-19	82.8	L2
ERR3569475_NODE_38087_length_466_cov_1.944020	EsPV2_Eptesicus_serotinus_papillomavirus_2	50.3	159	72	2	1	462	270	426	4.54e-44	147.0	L2
ERR3569475_NODE_64520_length_362_cov_0.806228	MrPV1_Myotis_ricketti_papillomavirus_1	53.0	115	46	2	359	24	48	157	2.5e-27	99.4	L2
ERR3569477_NODE_13285_length_1104_cov_6.483026	RaffPV6_Rhinolophus_affinis_papillomavirus_6	82.9	35	6	0	998	1102	3	37	7.69e-13	64.3	L2
ERR3569477_NODE_1788_length_2905_cov_3.595339	MrPV1_Myotis_ricketti_papillomavirus_1	42.2	434	182	15	3	1244	48	432	2.25e-71	238.0	L2
ERR3569477_NODE_23946_length_794_cov_1.791956	HPV24_Human_Papillomavirus_24	45.7	247	119	6	35	760	71	307	1.35e-45	155.0	L2
ERR3569477_NODE_96708_length_391_cov_0.745283	HPV92_Human_Papillomavirus_92	53.4	88	40	1	2	262	326	413	3.17e-12	102.0	L2
ERR3569479_NODE_25552_length_569_cov_1.709677	MrPV1_Myotis_ricketti_papillomavirus_1	46.6	178	74	6	60	569	144	308	2.13e-21	129.0	L2
ERR3569481_NODE_201002_length_328_cov_1.913725	RsinPV1_Rhinolophus_sinicus_papillomavirus_1	48.6	111	42	3	327	4	26	124	2.87e-22	85.1	L2
ERR3569481_NODE_38182_length_628_cov_1.318919	SkuhPV4_Scotophilus_kuhlii_papillomavirus_4	56.9	202	79	4	610	5	6	199	2.9e-49	205.0	L2
ERR3569485_NODE_3624_length_2044_cov_3.091832	MrPV1_Myotis_ricketti_papillomavirus_1	44.7	479	193	16	1479	103	6	432	1.55e-97	302.0	L2
ERR3569491_NODE_25045_length_796_cov_0.922545	MrPV1_Myotis_ricketti_papillomavirus_1	55.4	139	54	2	794	387	24	157	1.46e-24	140.0	L2
SRR9703484_NODE2963_length_3832_cov_57.367852	ElPV2_Enhydra_lutris_papillomavirus_2	37.1	385	211	12	572	1708	155	514	1.68e-38	194.0	L2

### Sheet: S3.5 - Herpesviridae Genes
Table S3.5 - Diamond BLASTx output for the identification of protein sequences within Herpesviridae contigs.
qseqid	sseqid	pident	length	mismatch	gapopen	qstart	qend	sstart	send	evalue	bitscore	protein
NODE_2453_length_4226_cov_19.097199	KU220026_vespertilionid_gammaherpesvirus_1	64.0	253	91	0	1706	948	1	253	1.65e-115	355	uracil DNA glycosylase
NODE_412_length_6929_cov_18.491860	KU220026_vespertilionid_gammaherpesvirus_1	65.3	1382	475	4	6593	2451	1	1378	0.0	1878	major capsid protein
NODE_40625_length_444_cov_1.549367	AF318573_bovine_gammaherpesvirus_4	74.8	139	35	0	442	26	637	775	2.68e-68	214	helicase primase subunit
NODE_50366_length_366_cov_1.287066	KP136799_phocid_gammaherpesvirus_3	82.8	122	21	0	366	1	178	299	4.41e-72	223	helicase primase subunit
NODE_3787_length_3538_cov_18.909143	KU220026_vespertilionid_gammaherpesvirus_1	52.3	843	382	11	208	2718	5	833	2.98e-301	856	envelope glycoprotein b
NODE_3787_length_3538_cov_18.909143	KU220026_vespertilionid_gammaherpesvirus_1	47.6	208	103	4	2926	3534	2	208	9.16e-51	188	DNA polymerase catalytic subunit
NODE_7369_length_2410_cov_4.996188	AF318573_bovine_gammaherpesvirus_4	69.8	777	232	3	2357	30	227	1001	0.0	1121	DNA polymerase catalytic subunit
NODE_5541_length_2901_cov_15.227910	X64346_saimiriine_gammaherpesvirus_2	78.9	175	37	0	2901	2377	129	303	5.01e-88	290	DNA packaging terminase subunit 1
NODE_44751_length_406_cov_1.011204	X64346_saimiriine_gammaherpesvirus_2	74.8	135	34	0	1	405	355	489	3.66e-73	224	DNA packaging terminase subunit 1
NODE_90330_length_240_cov_1.602094	MF385016_vespertilionid_gammaherpesvirus_3	34.2	79	51	1	235	2	41	119	5.62e-13	55.5	DNA packaging terminase subunit 1
